# *PMS1* as a target for splice modulation to prevent somatic CAG repeat expansion in Huntington’s disease

**DOI:** 10.1101/2023.07.25.550489

**Authors:** Zachariah L. McLean, Dadi Gao, Kevin Correia, Jennie C. L. Roy, Shota Shibata, Iris N. Farnum, Zoe Valdepenas-Mellor, Manasa Rapuru, Elisabetta Morini, Jayla Ruliera, Tammy Gillis, Diane Lucente, Benjamin P. Kleinstiver, Jong-Min Lee, Marcy E. MacDonald, Vanessa C. Wheeler, Ricardo Mouro Pinto, James F. Gusella

**Affiliations:** Molecular Neurogenetics Unit, Center for Genomic Medicine, Massachusetts General Hospital, Boston, MA 02114, USA; Department of Neurology, Harvard Medical School, Boston, MA 02115, USA; Medical and Population Genetics Program, the Broad Institute of M.I.T. and Harvard, Cambridge, MA 02142, USA; Center for Genomic Medicine and Department of Pathology, Massachusetts General Hospital, Boston, MA 02114, USA; Department of Pathology, Harvard Medical School, Boston, MA 02115, USA; Department of Genetics, Blavatnik Institute, Harvard Medical School, Boston, MA 02115, USA

**Author notes:** Materials & Correspondence: James F. Gusella.

## Abstract

Huntington’s disease (HD) is a dominantly inherited neurodegenerative disorder whose motor, cognitive, and behavioral manifestations are caused by an expanded, somatically unstable CAG repeat in the first exon of *HTT* that lengthens a polyglutamine tract in huntingtin. Genome-wide association studies (GWAS) have revealed DNA repair genes that influence the age-at-onset of HD and implicate somatic CAG repeat expansion as the primary driver of disease timing. To prevent the consequent neuronal damage, small molecule splice modulators (e.g., branaplam) that target *HTT* to reduce the levels of huntingtin are being investigated as potential HD therapeutics. We found that the effectiveness of the splice modulators can be influenced by genetic variants, both at *HTT* and other genes where they promote pseudoexon inclusion. Surprisingly, in a novel hTERT-immortalized retinal pigment epithelial cell (RPE1) model for assessing CAG repeat instability, these drugs also reduced the rate of *HTT* CAG expansion. We determined that the splice modulators also affect the expression of the mismatch repair gene *PMS1*, a known modifier of HD age-at-onset. Genome editing at specific *HTT* and *PMS1* sequences using CRISPR-Cas9 nuclease confirmed that branaplam suppresses CAG expansion by promoting the inclusion of a pseudoexon in *PMS1*, making splice modulation of *PMS1* a potential strategy for delaying HD onset. Comparison with another splice modulator, risdiplam, suggests that other genes affected by these splice modulators also influence CAG instability and might provide additional therapeutic targets.
