## Supplementary data 1 for "*PMS1* as a target for splice modulation to prevent somatic CAG repeat expansion in Huntington’s disease"

### Sheet: McLean_et_al_ Supplementary_1_c
study	gene_symbol	type	coordinates	genome_version
Monteys_2021	SF3B3	pseudoexon	chr16:70561279-70561332	GRCh37/hg19
Monteys_2021	BENC1	pseudoexon	chr17:40963310-40963348	GRCh37/hg19
Monteys_2021	GXYLT1	pseudoexon	chr12:42488953-42489016	GRCh37/hg19
Monteys_2021	SKP1	pseudoexon	chr5:133510975-133511076	GRCh37/hg19
Monteys_2021	SKP1	pseudoexon	chr5:133510975-133511114	GRCh37/hg19
Monteys_2021	C12orf4	pseudoexon	chr12:4646546-4646680	GRCh37/hg19
Monteys_2021	SSBP1	pseudoexon	chr7:141441110-141441259	GRCh37/hg19
Monteys_2021	RARS	pseudoexon	chr5:167945374-167945528	GRCh37/hg19
Monteys_2021	RARS	pseudoexon	chr5:167945474-167945528	GRCh37/hg19
Monteys_2021	PDXDC2P	pseudoexon	chr16:70065089-70065151	GRCh37/hg19
Monteys_2021	STRADB	pseudoexon	chr2:202335630-202335834	GRCh37/hg19
Monteys_2021	WNK1	pseudoexon	chr12:1004327-1004362	GRCh37/hg19
Monteys_2021	WDR27	pseudoexon	chr6:170061799-170061846	GRCh37/hg19
Monteys_2021	CIP2A	pseudoexon	chr3:108284745-108284778	GRCh37/hg19
Monteys_2021	ITF57	pseudoexon	chr3:107911323-107911373	GRCh37/hg19
Monteys_2021	HTT	pseudoexon	chr4:3215349-3215463	GRCh37/hg19
Monteys_2021	SKA2	pseudoexon	chr17:57196756-57196856	GRCh37/hg19
Monteys_2021	EVC	pseudoexon	chr4:5743061-5743168	GRCh37/hg19
Monteys_2021	DYRK1A	pseudoexon	chr21:38794883-38794954	GRCh37/hg19
Monteys_2021	GNAQ	pseudoexon	chr9:80535564-80535619	GRCh37/hg19
Monteys_2021	ZMYM6	pseudoexon	chr1:35485862-35485880	GRCh37/hg19
Monteys_2021	CYB5B	pseudoexon	chr16:69482508-69482656	GRCh37/hg19
Monteys_2021	MMS22L	pseudoexon	chr6:97649238-97649341	GRCh37/hg19
Monteys_2021	MEMO1	pseudoexon	chr2:32112104-32112156	GRCh37/hg19
Monteys_2021	PNISR	pseudoexon	chr6:99868399-99868460	GRCh37/hg19
Monteys_2021	CACNA2D1	annotated	chr7:81705332-81705438	GRCh37/hg19
Monteys_2021	SSBP1	annotated	chr7:141441110-141441259	GRCh37/hg19
Monteys_2021	ASAP1	annotated	chr8:131173031-131173039	GRCh37/hg19
Monteys_2021	DUXAP10	annotated	chr14:19893035-19893150	GRCh37/hg19
Monteys_2021	AVL9	annotated	chr7:32602170-32602525	GRCh37/hg19
Monteys_2021	DYRK1A	annotated	chr21:38794884-38794954	GRCh37/hg19
Monteys_2021	FAM3A	annotated	chrX:153740892-153741030	GRCh37/hg19
Monteys_2021	FHOD3	annotated	chr18:34322340-34322431	GRCh37/hg19
Monteys_2021	TBCA	annotated	chr5:77070041	GRCh37/hg19
Monteys_2021	MZT1	annotated	chr13:73299780-73299916	GRCh37/hg19
Monteys_2021	LINC01296	annotated	chr14:19682237-19682352	GRCh37/hg19
Monteys_2021	SF3B3	annotated	chr16:70578072-70578152	GRCh37/hg19
Monteys_2021	SAFB	annotated	chr19:5654151-5654379	GRCh37/hg19
Monteys_2021	GCFC2	annotated	chr2:75929817-75929933	GRCh37/hg19
Monteys_2021	MRPL45	annotated	chr17:36468550-36468624	GRCh37/hg19
Monteys_2021	SPIDR	annotated	chr8:48185929-48186042	GRCh37/hg19
Monteys_2021	DUXAP8	annotated	chr14:19682237-19682352	GRCh37/hg19
Monteys_2021	PDXDC1	annotated	chr16:15103356-15103418	GRCh37/hg19
Monteys_2021	MAN1A2	annotated	chr1:117998707-117998828	GRCh37/hg19
Monteys_2021	RAF1	annotated	chr3:12644977-12645036	GRCh37/hg19
Monteys_2021	ERGIC3	annotated	chr20:34136917-34136961	GRCh37/hg19
Keller_2022	SF3B3	pseudoexon	chr16:70561278-70561332	GRCh37/hg19
Keller_2022	TBCA	pseudoexon	chr5:77070008-77070041	GRCh37/hg19
Keller_2022	SNX7	pseudoexon	chr1:99204215-99204359	GRCh37/hg19
Keller_2022	C12orf4	pseudoexon	chr12:4646545-4646680	GRCh37/hg19
Keller_2022	WNK1	pseudoexon	chr12:1004326-1004362	GRCh37/hg19
Keller_2022	TCF4	pseudoexon	chr18:53202789-53202868	GRCh37/hg19
Keller_2022	SPIDR	pseudoexon	chr8:48185928-48186042	GRCh37/hg19
Keller_2022	KIDINS220	pseudoexon	chr2:8961096-8961232	GRCh37/hg19
Keller_2022	HSD17B4	pseudoexon	chr5:118792985-118793063	GRCh37/hg19
Keller_2022	MMS22L	pseudoexon	chr6:97649237-97649342	GRCh37/hg19
Keller_2022	CTNS	pseudoexon	chr17:3551031-3551141	GRCh37/hg19
Keller_2022	TNRC6A	pseudoexon	chr16:24769759-24769920	GRCh37/hg19
Keller_2022	MLLT10	pseudoexon	chr10:22017560-22017604	GRCh37/hg19
Keller_2022	TMEM214	pseudoexon	chr2:27260129-27260168	GRCh37/hg19
Keller_2022	CUX1	pseudoexon	chr7:101592134-101592250	GRCh37/hg19
Keller_2022	CNTN1	pseudoexon	chr12:41263093-41263196	GRCh37/hg19
Keller_2022	CNTN1	pseudoexon	chr12:41263097-41263196	GRCh37/hg19
Keller_2022	MYT1L	pseudoexon	chr2:2059581-2059838	GRCh37/hg19
Keller_2022	STRADB	pseudoexon	chr2:202335629-202335834	GRCh37/hg19
Keller_2022	AC022433.1	pseudoexon	chr5:50841363-50841601	GRCh37/hg19
Keller_2022	MZT1	pseudoexon	chr13:73299779-73299916	GRCh37/hg19
Keller_2022	EVC	pseudoexon	chr4:5743060-5743168	GRCh37/hg19
Keller_2022	ZFP82	pseudoexon	chr19:36891186-36891305	GRCh37/hg19
Keller_2022	ARHGAP5	pseudoexon	chr14:32619664-32619772	GRCh37/hg19
Keller_2022	EXOC4	pseudoexon	chr7:133478977-133479077	GRCh37/hg19
Keller_2022	FHOD3	pseudoexon	chr18:34322339-34322431	GRCh37/hg19
Keller_2022	IFT57	pseudoexon	chr3:107911322-107911373	GRCh37/hg19
Keller_2022	UBE2L3	pseudoexon	chr22:21933069-21933127	GRCh37/hg19
Keller_2022	SF3B3	pseudoexon	chr16:70578071-70578152	GRCh37/hg19
Keller_2022	CACNA2D1	pseudoexon	chr7:81696524-81696572	GRCh37/hg19
Keller_2022	DLG5	pseudoexon	chr10:79572470-79572531	GRCh37/hg19
Keller_2022	UBE2D3	pseudoexon	chr4:103774194-103774240	GRCh37/hg19
Keller_2022	PRKACB	pseudoexon	chr1:84570923-84571071	GRCh37/hg19
Keller_2022	PRKACB	pseudoexon	chr1:84570928-84571071	GRCh37/hg19
Keller_2022	SNX24	pseudoexon	chr5:122233836-122233931	GRCh37/hg19
Keller_2022	RHOA	pseudoexon	chr3:49434437-49434555	GRCh37/hg19
Keller_2022	KIF21A	pseudoexon	chr12:39835763-39835889	GRCh37/hg19
Keller_2022	BIN3	pseudoexon	chr8:22500884-22501255	GRCh37/hg19
Keller_2022	DYRK1A	pseudoexon	chr21:38794883-38794954	GRCh37/hg19
Keller_2022	RPF2	pseudoexon	chr6:111305509-111305566	GRCh37/hg19
Keller_2022	TIAM1	pseudoexon	chr21:32640726-32641011	GRCh37/hg19
Keller_2022	SF3B3	pseudoexon	chr16:70578071-70578110	GRCh37/hg19
Keller_2022	GNAQ	pseudoexon	chr9:80535577-80535618	GRCh37/hg19
Keller_2022	RAD21	pseudoexon	chr8:117873392-117873536	GRCh37/hg19
Keller_2022	CHRM2	pseudoexon	chr7:136686609-136686804	GRCh37/hg19
Keller_2022	MEMO1	pseudoexon	chr2:32112103-32112156	GRCh37/hg19
Keller_2022	EMSY	pseudoexon	chr11:76259971-76260061	GRCh37/hg19
Keller_2022	ZNF558	pseudoexon	chr19:8924936-8925047	GRCh37/hg19
Keller_2022	DHFR	pseudoexon	chr5:79928050-79928121	GRCh37/hg19
Keller_2022	GXYLT1	pseudoexon	chr12:42488952-42489016	GRCh37/hg19
Keller_2022	ASCC3	pseudoexon	chr6:101084803-101084860	GRCh37/hg19
Keller_2022	DENND1A	pseudoexon	chr9:126216281-126216330	GRCh37/hg19
Keller_2022	PDE3A	pseudoexon	chr12:20755158-20755255	GRCh37/hg19
Keller_2022	MRPL45	pseudoexon	chr17:36468549-36468624	GRCh37/hg19
Keller_2022	URGCP-MRPS24,URGCP	pseudoexon	chr7:43944970-43945050	GRCh37/hg19
Keller_2022	GCFC2	pseudoexon	chr2:75929834-75929933	GRCh37/hg19
Keller_2022	HTT	pseudoexon	chr4:3215348-3215463	GRCh37/hg19
Keller_2022	ZMYM6,AC114490.2	pseudoexon	chr1:35485861-35485880	GRCh37/hg19
Keller_2022	SENP6	pseudoexon	chr6:76331642-76331687	GRCh37/hg19
Keller_2022	TET1	pseudoexon	chr10:70440628-70440724	GRCh37/hg19
Keller_2022	ZNF680	pseudoexon	chr7:64002107-64002295	GRCh37/hg19
Keller_2022	CENPI	pseudoexon	chrX:100411510-100411544	GRCh37/hg19
Keller_2022	RNF144A	pseudoexon	chr2:7114062-7114154	GRCh37/hg19
Keller_2022	FBL	pseudoexon	chr19:40327533-40327613	GRCh37/hg19
Keller_2022	PSMB1	pseudoexon	chr6:170853408-170853454	GRCh37/hg19
Keller_2022	AL162417.1,RALGDS	pseudoexon	chr9:135984580-135984665	GRCh37/hg19
Keller_2022	MEAF6	pseudoexon	chr1:37959740-37959764	GRCh37/hg19
Keller_2022	DDX50	pseudoexon	chr10:70667666-70667726	GRCh37/hg19
Keller_2022	PBX3	pseudoexon	chr9:128726316-128726477	GRCh37/hg19
Keller_2022	RCOR3	pseudoexon	chr1:211478331-211478493	GRCh37/hg19
Keller_2022	CIP2A	pseudoexon	chr3:108284744-108284778	GRCh37/hg19
Keller_2022	BUB1	pseudoexon	chr2:111396561-111396646	GRCh37/hg19
Keller_2022	LARP7	pseudoexon	chr4:113559773-113559829	GRCh37/hg19
Keller_2022	ADGRL1	pseudoexon	chr19:14284107-14284211	GRCh37/hg19
Keller_2022	GNA13	pseudoexon	chr17:63012030-63012158	GRCh37/hg19
Keller_2022	ENAH	pseudoexon	chr1:225787909-225788064	GRCh37/hg19
Keller_2022	XRN2	pseudoexon	chr20:21326471-21326525	GRCh37/hg19
Keller_2022	DENND1A	pseudoexon	chr9:126215104-126215187	GRCh37/hg19
Keller_2022	GPHN	pseudoexon	chr14:67454652-67454724	GRCh37/hg19
Keller_2022	CIP2A	pseudoexon	chr3:108284744-108284925	GRCh37/hg19
Keller_2022	STRN	pseudoexon	chr2:37111662-37111749	GRCh37/hg19
Keller_2022	SNRPD2	pseudoexon	chr19:46194420-46194551	GRCh37/hg19
Keller_2022	KIDINS220	pseudoexon	chr2:8950790-8950908	GRCh37/hg19
Keller_2022	TENT2	pseudoexon	chr5:78937277-78937340	GRCh37/hg19
Keller_2022	STMN2	pseudoexon	chr8:80543251-80543362	GRCh37/hg19
Keller_2022	CIP2A	pseudoexon	chr3:108284888-108284925	GRCh37/hg19
Keller_2022	VDAC2	pseudoexon	chr10:76990168-76990208	GRCh37/hg19
Keller_2022	MAP6	pseudoexon	chr11:75313678-75313763	GRCh37/hg19
Keller_2022	SNX4	pseudoexon	chr3:125189409-125189505	GRCh37/hg19
Keller_2022	GTF2H2	pseudoexon	chr5:70334255-70334308	GRCh37/hg19
Keller_2022	AC105389.3	pseudoexon	chr4:41751216-41751359	GRCh37/hg19
Keller_2022	CNRIP1	pseudoexon	chr2:68542839-68542975	GRCh37/hg19
Keller_2022	PDE7A	pseudoexon	chr8:66633381-66633532	GRCh37/hg19
Keller_2022	ERI3	pseudoexon	chr1:44783812-44783896	GRCh37/hg19
Keller_2022	URGCP,URGCP-MRPS24	pseudoexon	chr7:43944970-43945050	GRCh37/hg19
Keller_2022	DCAF17	pseudoexon	chr2:172298368-172298546	GRCh37/hg19
Keller_2022	C1orf21	pseudoexon	chr1:184415285-184415381	GRCh37/hg19
Keller_2022	PELI1	pseudoexon	chr2:64339696-64339806	GRCh37/hg19
Keller_2022	NREP	pseudoexon	chr5:111086048-111086122	GRCh37/hg19
Keller_2022	DPH1	pseudoexon	chr17:1935193-1935237	GRCh37/hg19
Keller_2022	HMGXB4	pseudoexon	chr22:35663360-35663507	GRCh37/hg19
Keller_2022	SGIP1	pseudoexon	chr1:67051354-67051531	GRCh37/hg19
Keller_2022	LUC7L3	pseudoexon	chr17:48798189-48798241	GRCh37/hg19
Keller_2022	BTBD10	pseudoexon	chr11:13440823-13440890	GRCh37/hg19
Keller_2022	ADGRA3	pseudoexon	chr4:22448952-22448979	GRCh37/hg19
Keller_2022	ARMH3	pseudoexon	chr10:103608156-103608231	GRCh37/hg19
Keller_2022	CRACD	pseudoexon	chr4:57191553-57191637	GRCh37/hg19
Keller_2022	SAR1A	pseudoexon	chr10:71926031-71926149	GRCh37/hg19
Keller_2022	ARMC8	pseudoexon	chr3:137925516-137925559	GRCh37/hg19
Keller_2022	LHFPL2	pseudoexon	chr5:77943504-77943561	GRCh37/hg19
Keller_2022	PMS1	pseudoexon	chr2:190683463-190683555	GRCh37/hg19
Keller_2022	MARCHF8	pseudoexon	chr10:45955187-45955325	GRCh37/hg19
Keller_2022	UBAP2L	pseudoexon	chr1:154234648-154234678	GRCh37/hg19
Keller_2022	RSL24D1	pseudoexon	chr15:55487862-55488020	GRCh37/hg19
Keller_2022	LHFPL2	pseudoexon	chr5:77943504-77943634	GRCh37/hg19
Keller_2022	ATF6	pseudoexon	chr1:161840761-161840851	GRCh37/hg19
Keller_2022	MRPS27	pseudoexon	chr5:71579331-71579485	GRCh37/hg19
Keller_2022	RSL24D1	pseudoexon	chr15:55487944-55488020	GRCh37/hg19
Keller_2022	CPLX2	pseudoexon	chr5:175246438-175246493	GRCh37/hg19
Keller_2022	PIGN	pseudoexon	chr18:59764913-59764997	GRCh37/hg19
Keller_2022	CEP162	pseudoexon	chr6:84932695-84932786	GRCh37/hg19
Keller_2022	KDSR	pseudoexon	chr18:61008168-61008313	GRCh37/hg19
Keller_2022	DAD1	pseudoexon	chr14:23040778-23040864	GRCh37/hg19
Keller_2022	WDR27,AL031315.1	pseudoexon	chr6:170061798-170061846	GRCh37/hg19
Keller_2022	DDX49	pseudoexon	chr19:19038052-19038168	GRCh37/hg19
Keller_2022	SEPTIN2	pseudoexon	chr2:242286930-242287052	GRCh37/hg19
Keller_2022	NFIB	pseudoexon	chr9:14089320-14089358	GRCh37/hg19
Keller_2022	LHFPL2	pseudoexon	chr5:77943260-77943561	GRCh37/hg19
Keller_2022	CBX3	pseudoexon	chr7:26246227-26246316	GRCh37/hg19
Keller_2022	LHFPL2	pseudoexon	chr5:77943260-77943634	GRCh37/hg19
Keller_2022	POP7	pseudoexon	chr7:100304120-100304223	GRCh37/hg19
Keller_2022	CNOT3	pseudoexon	chr19:54642991-54643229	GRCh37/hg19
Keller_2022	UBE2L6	pseudoexon	chr11:57324707-57324958	GRCh37/hg19
Keller_2022	PRPF31	pseudoexon	chr19:54632111-54632180	GRCh37/hg19
Keller_2022	FOXM1	pseudoexon	chr12:2969214-2969311	GRCh37/hg19
Keller_2022	ARAP3	pseudoexon	chr5:141048037-141048218	GRCh37/hg19
Keller_2022	LHFPL2	pseudoexon	chr5:77943260-77943397	GRCh37/hg19
Keller_2022	FBXO38	pseudoexon	chr5:147790642-147790801	GRCh37/hg19
Keller_2022	AP002026.1	pseudoexon	chr4:100080577-100080779	GRCh37/hg19
Keller_2022	APPL2	pseudoexon	chr12:105625146-105625422	GRCh37/hg19
Keller_2022	MARCHF11	pseudoexon	chr5:16068524-16068946	GRCh37/hg19
Keller_2022	MARCHF11	pseudoexon	chr5:16068524-16068976	GRCh37/hg19
Keller_2022	MARCHF11	pseudoexon	chr5:16068524-16069017	GRCh37/hg19
Keller_2022	KLHL13	pseudoexon	chrX:117162898-117163061	GRCh37/hg19
Bhattacharyya_2021	POMT2	annotated	chr14:77753576-77753614	GRCh37/hg19
Bhattacharyya_2021	LIMCH1	annotated	chr4:41640949-41640984	GRCh37/hg19
Bhattacharyya_2021	STRN3	annotated	chr14:31398407-31398517	GRCh37/hg19
Bhattacharyya_2021	GGCT	annotated	chr7:30540152-30540297	GRCh37/hg19
Bhattacharyya_2021	LRRC42	annotated	chr1:54413535-54413654	GRCh37/hg19
Bhattacharyya_2021	PAPD4	annotated	chr5:78937278-78937340	GRCh37/hg19
Bhattacharyya_2021	PDE7A	annotated	chr8:66693079-66693182	GRCh37/hg19
Bhattacharyya_2021	TAF2	annotated	chr8:120757121-120757276	GRCh37/hg19
Bhattacharyya_2021	ZNF37BP	annotated	chr10:43046848-43046910	GRCh37/hg19
Bhattacharyya_2021	HDX	annotated	chrX:83756437-83756519	GRCh37/hg19
Bhattacharyya_2021	MADD	annotated	chr11:47314094-47314147	GRCh37/hg19
Bhattacharyya_2021	RCC1	annotated	chr1:28844486-28844820	GRCh37/hg19
Bhattacharyya_2021	OSGEPL1	annotated	chr2:190626146-190626251	GRCh37/hg19
Bhattacharyya_2021	LARP7	annotated	chr4:113558800-113558943	GRCh37/hg19
Bhattacharyya_2021	CMSS1	annotated	chr3:99728975-99729024	GRCh37/hg19
Bhattacharyya_2021	CHEK1	annotated	chr11:125526101-125526230	GRCh37/hg19
Bhattacharyya_2021	TRIM65	annotated	chr17:73887894-73887957	GRCh37/hg19
Bhattacharyya_2021	MYCBP2	annotated	chr13:77692475-77692630	GRCh37/hg19
Bhattacharyya_2021	OSGEPL1	annotated	chr2:190626373-190626386	GRCh37/hg19
Bhattacharyya_2021	CHEK1	annotated	chr11:125545823-125545945	GRCh37/hg19
Bhattacharyya_2021	WDR27	pseudoexon	chr6:170061799-170061846	GRCh37/hg19
Bhattacharyya_2021	ARL15	annotated	chr5:53603718-53603776	GRCh37/hg19
Bhattacharyya_2021	KDM6A	annotated	chrX:44965787-44965894	GRCh37/hg19
Bhattacharyya_2021	HTT	pseudoexon	chr4:3215349-3215463	GRCh37/hg19
Bhattacharyya_2021	ZNF37BP	annotated	chr10:43047021-43047024	GRCh37/hg19
Bhattacharyya_2021	CASP8AP2	annotated	chr6:90541983-90542039	GRCh37/hg19
Bhattacharyya_2021	DHFR	annotated	chr5:79928051-79928121	GRCh37/hg19
Bhattacharyya_2021	GOLGA6L10	annotated	chr15:82824436-82824436	GRCh37/hg19
Bhattacharyya_2021	MCF2L	annotated	chr13:113714907-113715026	GRCh37/hg19
Bhattacharyya_2021	MCF2L	annotated	chr13:113732677-113732750	GRCh37/hg19
Bhattacharyya_2021	MCF2L	annotated	chr13:113732980-113733053	GRCh37/hg19
Bhattacharyya_2021	MCF2L	annotated	chr13:113735527-113735593	GRCh37/hg19
Bhattacharyya_2021	MCF2L	annotated	chr13:113718618-113718734	GRCh37/hg19
Bhattacharyya_2021	MCF2L	annotated	chr13:113699585-113699675	GRCh37/hg19
Bhattacharyya_2021	MCF2L	annotated	chr13:113736793-113736856	GRCh37/hg19
Bhattacharyya_2021	MCF2L	annotated	chr13:113738312-113738381	GRCh37/hg19
Bhattacharyya_2021	MCF2L	annotated	chr13:113678958-113679072	GRCh37/hg19
Bhattacharyya_2021	MCF2L	annotated	chr13:113731366-113731525	GRCh37/hg19
Bhattacharyya_2021	MCF2L	annotated	chr13:113728758-113728877	GRCh37/hg19
Bhattacharyya_2021	MCF2L	annotated	chr13:113739400-113739492	GRCh37/hg19
Bhattacharyya_2021	MCF2L	annotated	chr13:113729312-113729503	GRCh37/hg19
Bhattacharyya_2021	MCF2L	annotated	chr13:113730280-113730471	GRCh37/hg19
Bhattacharyya_2021	MCF2L	annotated	chr13:113741549-113741770	GRCh37/hg19
Bhattacharyya_2021	MCF2L	annotated	chr13:113719250-113719399	GRCh37/hg19
Bhattacharyya_2021	MCF2L	annotated	chr13:113748828-113748949	GRCh37/hg19
Bhattacharyya_2021	MCF2L	annotated	chr13:113750685-113750691	GRCh37/hg19
Bhattacharyya_2021	MCF2L	annotated	chr13:113750864-113750967	GRCh37/hg19
Bhattacharyya_2021	NBPF20	annotated	chr1:144823813-144823985	GRCh37/hg19
Bhattacharyya_2021	SYNPO2	annotated	chr4:119877718-119877721	GRCh37/hg19
Bhattacharyya_2021	GOLGA6L10	annotated	chr15:82823324-82823326	GRCh37/hg19
Bhattacharyya_2021	GOLGA6L10	annotated	chr15:82824489-82824540	GRCh37/hg19
Bhattacharyya_2021	BACH2	annotated	chr6:90916288-90916395	GRCh37/hg19
Bhattacharyya_2021	NBPF20	annotated	chr1:144615252-144615303	GRCh37/hg19
Bhattacharyya_2021	GOLGA6L10	annotated	chr15:83207672-83207689	GRCh37/hg19
Bhattacharyya_2021	GOLGA6L10	annotated	chr15:82824487-82824488	GRCh37/hg19
Bhattacharyya_2021	GOLGA6L10	pseudoexon	chr15:82824440-82824486	GRCh37/hg19
Bhattacharyya_2021	GOLGA6L10	pseudoexon	chr15:82823304-82823308	GRCh37/hg19
Bhattacharyya_2021	PDE4D	annotated	chr5:58730268-58730450	GRCh37/hg19
Bhattacharyya_2021	C12orf4	pseudoexon	chr12:4646546-4646680	GRCh37/hg19
Bhattacharyya_2021	GOLGA6L10	annotated	chr15:83208738-83208830	GRCh37/hg19
Bhattacharyya_2021	GOLGA6L10	annotated	chr15:82824434-82824435	GRCh37/hg19
Bhattacharyya_2021	GOLGA6L10	annotated	chr15:82823309-82823316	GRCh37/hg19
Bhattacharyya_2021	PPP6R3	annotated	chr11:68228911-68228914	GRCh37/hg19
Bhattacharyya_2021	FOXM1	annotated	chr12:2970545-2970578	GRCh37/hg19
Bhattacharyya_2021	APLP2	annotated	chr11:129993507-129993674	GRCh37/hg19
Bhattacharyya_2021	DPH1	pseudoexon	chr17:1935194-1935237	GRCh37/hg19
Bhattacharyya_2021	ENAH	annotated	chr1:225787910-225788060	GRCh37/hg19
Bhattacharyya_2021	ZNF618	annotated	chr9:116797471-116797515	GRCh37/hg19
Bhattacharyya_2021	AP1G2	annotated	chr14:24035810-24035895	GRCh37/hg19
Bhattacharyya_2021	TNRC6A	pseudoexon	chr16:24769760-24769920	GRCh37/hg19
Bhattacharyya_2021	AXIN1	annotated	chr16:341190-341297	GRCh37/hg19
Bhattacharyya_2021	SPIDR	annotated	chr8:48185929-48186042	GRCh37/hg19
Bhattacharyya_2021	C1orf86	annotated	chr1:2124284-2124414	GRCh37/hg19
Bhattacharyya_2021	LARP7	annotated	chr4:113559774-113559829	GRCh37/hg19
Bhattacharyya_2021	ERGIC3	annotated	chr20:34142143-34142157	GRCh37/hg19
Bhattacharyya_2021	SENP6	annotated	chr6:76331643-76331687	GRCh37/hg19
Bhattacharyya_2021	LYRM1	annotated	chr16:20922505-20922586	GRCh37/hg19
Bhattacharyya_2021	PRPF39	annotated	chr14:45579944-45580020	GRCh37/hg19
Bhattacharyya_2021	KHSRP	annotated	chr19:6424561-6424565	GRCh37/hg19
Bhattacharyya_2021	ZNF680	annotated	chr7:64002108-64002295	GRCh37/hg19
Bhattacharyya_2021	MRPS28	annotated	chr8:80915234-80915355	GRCh37/hg19
Bhattacharyya_2021	CMSS1	annotated	chr3:99770076-99770150	GRCh37/hg19
Bhattacharyya_2021	ADAMTS19	annotated	chr5:129023788-129023907	GRCh37/hg19
Bhattacharyya_2021	RAB3IP	annotated	chr12:70206558-70206580	GRCh37/hg19
Bhattacharyya_2021	GOLGA6L10	annotated	chr15:83207086-83207099	GRCh37/hg19
Bhattacharyya_2021	VPS29	annotated	chr12:110939842-110939853	GRCh37/hg19
Bhattacharyya_2021	ARMCX6	annotated	chrX:100872282-100872360	GRCh37/hg19
Bhattacharyya_2021	MAOA	annotated	chrX:43517110-43517177	GRCh37/hg19
Bhattacharyya_2021	ENOX1	annotated	chr13:44204731-44204789	GRCh37/hg19
Bhattacharyya_2021	CTNS	pseudoexon	chr17:3551032-3551108	GRCh37/hg19
Bhattacharyya_2021	C14orf132	annotated	chr14:96506612-96506704	GRCh37/hg19
Bhattacharyya_2021	ZNF347	annotated	chr19:53644521-53645809	GRCh37/hg19
Bhattacharyya_2021	SLC10A7	annotated	chr4:147177978-147178088	GRCh37/hg19
Bhattacharyya_2021	ST7L	annotated	chr1:113150077-113150219	GRCh37/hg19
Bhattacharyya_2021	IQSEC2	annotated	chrX:53308746-53308795	GRCh37/hg19
Bhattacharyya_2021	KCNT2	annotated	chr1:196295847-196296019	GRCh37/hg19
Bhattacharyya_2021	TMEM161B-AS1	annotated	chr5:87581561-87581668	GRCh37/hg19
Bhattacharyya_2021	NBEA	annotated	chr13:36050975-36051051	GRCh37/hg19
Bhattacharyya_2021	NUPL1	pseudoexon	chr13:25877240-25877293	GRCh37/hg19
Bhattacharyya_2021	ZNF211	annotated	chr19:58145154-58145273	GRCh37/hg19
Bhattacharyya_2021	PLK3	annotated	chr1:45270322-45270451	GRCh37/hg19
Bhattacharyya_2021	IQCB1	annotated	chr3:121518043-121518140	GRCh37/hg19
Bhattacharyya_2021	DLGAP4	pseudoexon	chr20:35127645-35127724	GRCh37/hg19
Bhattacharyya_2021	CENPBD1P1	annotated	chr19:59094540-59094543	GRCh37/hg19
Bhattacharyya_2021	ZFP82	pseudoexon	chr19:36891187-36891305	GRCh37/hg19
Bhattacharyya_2021	NOX4	annotated	chr11:89222009-89222161	GRCh37/hg19
Bhattacharyya_2021	ANKRD12	annotated	chr18:9208796-9208801	GRCh37/hg19
Bhattacharyya_2021	ABCB8	annotated	chr7:150728328-150728378	GRCh37/hg19
Bhattacharyya_2021	ZNF433	annotated	chr19:12145643-12145689	GRCh37/hg19
Bhattacharyya_2021	SYN2	annotated	chr3:12228869-12229112	GRCh37/hg19
Bhattacharyya_2021	ATG5	annotated	chr6:106756239-106756366	GRCh37/hg19
Bhattacharyya_2021	LRRC42	annotated	chr1:54413461-54413494	GRCh37/hg19
Bhattacharyya_2021	RABGGTB	annotated	chr1:76252602-76252650	GRCh37/hg19
Bhattacharyya_2021	ZNF615	annotated	chr19:52510546-52510583	GRCh37/hg19
Bhattacharyya_2021	CRTC1	annotated	chr19:18882252-18882356	GRCh37/hg19
Bhattacharyya_2021	ZKSCAN7	annotated	chr3:44611414-44611416	GRCh37/hg19
Bhattacharyya_2021	PTPRN	annotated	chr2:220164422-220164508	GRCh37/hg19
Bhattacharyya_2021	CCDC125	annotated	chr5:68588015-68588174	GRCh37/hg19
Bhattacharyya_2021	FHOD3	pseudoexon	chr18:34322340-34322431	GRCh37/hg19
Bhattacharyya_2021	PDXDC1	annotated	chr16:15125592-15125714	GRCh37/hg19
Bhattacharyya_2021	TNPO2	annotated	chr19:12834175-12834177	GRCh37/hg19
Bhattacharyya_2021	MEMO1	pseudoexon	chr2:32112104-32112156	GRCh37/hg19
Bhattacharyya_2021	ZNF266	annotated	chr19:9544866-9544911	GRCh37/hg19
Bhattacharyya_2021	TIAM1	annotated	chr21:32640727-32641011	GRCh37/hg19
Bhattacharyya_2021	ZNF519	annotated	chr18:14084876-14085075	GRCh37/hg19
Bhattacharyya_2021	ERN1	annotated	chr17:62145550-62145651	GRCh37/hg19
Bhattacharyya_2021	TMEM116	annotated	chr12:112374964-112375047	GRCh37/hg19
Bhattacharyya_2021	C1orf86	annotated	chr1:2118277-2118645	GRCh37/hg19
Bhattacharyya_2021	NBPF20	annotated	chr1:144823128-144823179	GRCh37/hg19
Bhattacharyya_2021	GUCY1A3	annotated	chr4:156617958-156618001	GRCh37/hg19
Bhattacharyya_2021	GPR162	annotated	chr12:6932806-6932929	GRCh37/hg19
Bhattacharyya_2021	GOLGA6L10	annotated	chr15:82823317-82823320	GRCh37/hg19
Bhattacharyya_2021	TMEM116	annotated	chr12:112374496-112374634	GRCh37/hg19
Bhattacharyya_2021	PTPRG-AS1	annotated	chr3:62278289-62278392	GRCh37/hg19
Bhattacharyya_2021	MIR548N	annotated	chr2:179402331-179402418	GRCh37/hg19
Bhattacharyya_2021	TTN-AS1	annotated	chr2:179402331-179402418	GRCh37/hg19
Bhattacharyya_2021	WDFY3	annotated	chr4:85729487-85729570	GRCh37/hg19
Bhattacharyya_2021	AHDC1	annotated	chr1:27930003-27930005	GRCh37/hg19
Bhattacharyya_2021	KIAA1109	annotated	chr4:123247010-123247072	GRCh37/hg19
Bhattacharyya_2021	ZNF438	annotated	chr10:31263523-31263581	GRCh37/hg19
Bhattacharyya_2021	LINC00630	annotated	chrX:102071920-102072010	GRCh37/hg19
Bhattacharyya_2021	CHRM2	annotated	chr7:136686610-136686804	GRCh37/hg19
Bhattacharyya_2021	SLC39A11	annotated	chr17:70943870-70943890	GRCh37/hg19
Bhattacharyya_2021	GPR176	annotated	chr15:40153021-40153123	GRCh37/hg19
Bhattacharyya_2021	MIR548N	annotated	chr2:179462323-179462408	GRCh37/hg19
Bhattacharyya_2021	TTN-AS1	annotated	chr2:179462323-179462408	GRCh37/hg19
Bhattacharyya_2021	ZNF519	annotated	chr18:14078199-14078297	GRCh37/hg19
Bhattacharyya_2021	IL15	annotated	chr4:142577339-142577460	GRCh37/hg19
Bhattacharyya_2021	CCDC150	annotated	chr2:197541839-197541916	GRCh37/hg19
Bhattacharyya_2021	GOLGA6L10	annotated	chr15:82824430-82824430	GRCh37/hg19
Bhattacharyya_2021	ENOX1	annotated	chr13:44127603-44127709	GRCh37/hg19
Bhattacharyya_2021	YIPF3	annotated	chr6:43483926-43483928	GRCh37/hg19
Bhattacharyya_2021	ADAMTS9-AS2	annotated	chr3:64959487-64959579	GRCh37/hg19
Bhattacharyya_2021	PTCHD4	annotated	chr6:47976321-47976369	GRCh37/hg19
Bhattacharyya_2021	DISP1	annotated	chr1:223073123-223073207	GRCh37/hg19
Bhattacharyya_2021	GOLGA6L10	annotated	chr15:82823321-82823323	GRCh37/hg19
Bhattacharyya_2021	MCF2L	annotated	chr13:113740438-113740563	GRCh37/hg19
Bhattacharyya_2021	MYO9A	annotated	chr15:72185306-72185518	GRCh37/hg19
Bhattacharyya_2021	GNG4	annotated	chr1:235775804-235775806	GRCh37/hg19
Bhattacharyya_2021	MCF2L	annotated	chr13:113739206-113739298	GRCh37/hg19
Bhattacharyya_2021	MCF2L	annotated	chr13:113720360-113720484	GRCh37/hg19
Bhattacharyya_2021	MCF2L	annotated	chr13:113724373-113724487	GRCh37/hg19
Bhattacharyya_2021	SERPINH1	annotated	chr11:75277653-75277676	GRCh37/hg19
Bhattacharyya_2021	LOC100131691	annotated	chr19:59080280-59080362	GRCh37/hg19
Bhattacharyya_2021	SDCBP2-AS1	annotated	chr20:1355128-1355342	GRCh37/hg19
Bhattacharyya_2021	LARP1B	annotated	chr4:129098027-129098062	GRCh37/hg19
Bhattacharyya_2021	UBE2V2	annotated	chr8:48954399-48954496	GRCh37/hg19
Bhattacharyya_2021	FRMD5	annotated	chr15:44253623-44253780	GRCh37/hg19
Bhattacharyya_2021	SLC39A11	annotated	chr17:70845773-70845943	GRCh37/hg19
Bhattacharyya_2021	MAPK10	annotated	chr4:87275683-87275797	GRCh37/hg19
Bhattacharyya_2021	KRIT1	annotated	chr7:91875158-91875219	GRCh37/hg19
Bhattacharyya_2021	GOLGA6L17P	annotated	chr15:82808796-82808860	GRCh37/hg19
Bhattacharyya_2021	CALML4	annotated	chr15:68497459-68497489	GRCh37/hg19
Bhattacharyya_2021	GOLGA6L17P	annotated	chr15:83103157-83103239	GRCh37/hg19
Bhattacharyya_2021	GOLGA6L10	annotated	chr15:83207101-83207101	GRCh37/hg19
Bhattacharyya_2021	GOLGA6L10	annotated	chr15:83205534-83205547	GRCh37/hg19
Bhattacharyya_2021	MYH15	annotated	chr3:108139935-108140061	GRCh37/hg19
Bhattacharyya_2021	LOC100506990	annotated	chr8:12388452-12388540	GRCh37/hg19
Bhattacharyya_2021	ERN1	annotated	chr17:62158135-62158168	GRCh37/hg19
Bhattacharyya_2021	ERN1	annotated	chr17:62135162-62135353	GRCh37/hg19
Bhattacharyya_2021	ERN1	annotated	chr17:62126415-62126562	GRCh37/hg19
Bhattacharyya_2021	ERN1	annotated	chr17:62137829-62137947	GRCh37/hg19
Bhattacharyya_2021	MTA3	annotated	chr2:42722303-42722394	GRCh37/hg19
Bhattacharyya_2021	LOC100507291	annotated	chr3:139141858-139141956	GRCh37/hg19
Bhattacharyya_2021	TRIM2	annotated	chr4:154073770-154073866	GRCh37/hg19
Bhattacharyya_2021	GARNL3	annotated	chr9:130127595-130127645	GRCh37/hg19
Bhattacharyya_2021	GOLGA6L10	annotated	chr15:83207657-83207657	GRCh37/hg19
Bhattacharyya_2021	GOLGA6L10	annotated	chr15:83205548-83205563	GRCh37/hg19
Bhattacharyya_2021	GOLGA6L10	annotated	chr15:83207668-83207669	GRCh37/hg19
Bhattacharyya_2021	GOLGA6L10	annotated	chr15:83207658-83207658	GRCh37/hg19
Bhattacharyya_2021	GOLGA6L10	annotated	chr15:83205564-83205565	GRCh37/hg19
Bhattacharyya_2021	GOLGA6L10	annotated	chr15:82823347-82823352	GRCh37/hg19
Bhattacharyya_2021	GOLGA6L17P	pseudoexon	chr15:83102946-83102966	GRCh37/hg19
Bhattacharyya_2021	PDXDC1	pseudoexon	chr16:15103356-15103418	GRCh37/hg19
Bhattacharyya_2021	GOLGA6L10	annotated	chr15:82823327-82823329	GRCh37/hg19
Bhattacharyya_2021	GTF2I	annotated	chr7:74165693-74165748	GRCh37/hg19
Bhattacharyya_2021	HPCAL1	annotated	chr2:10527884-10527886	GRCh37/hg19
Bhattacharyya_2021	LOC100131691	annotated	chr19:59083945-59084190	GRCh37/hg19
Bhattacharyya_2021	ENOX1	pseudoexon	chr13:44184019-44184055	GRCh37/hg19
Bhattacharyya_2021	MMS22L	pseudoexon	chr6:97649238-97649342	GRCh37/hg19
Bhattacharyya_2021	DHFR	annotated	chr5:79933702-79933795	GRCh37/hg19
Bhattacharyya_2021	GOLGA6L10	annotated	chr15:83207670-83207671	GRCh37/hg19
Bhattacharyya_2021	GOLGA6L10	annotated	chr15:82823353-82823358	GRCh37/hg19
Bhattacharyya_2021	KCNIP4	annotated	chr4:21523465-21523521	GRCh37/hg19
Bhattacharyya_2021	GOLGA6L17P	annotated	chr15:83024030-83024079	GRCh37/hg19
Bhattacharyya_2021	CERS4	annotated	chr19:8319434-8319500	GRCh37/hg19
Bhattacharyya_2021	OSBPL5	annotated	chr11:3143578-3143658	GRCh37/hg19
Bhattacharyya_2021	FBXW11	annotated	chr5:171430185-171430186	GRCh37/hg19
Bhattacharyya_2021	EVC	pseudoexon	chr4:5743061-5743168	GRCh37/hg19
Bhattacharyya_2021	LOC100506990	annotated	chr8:12338338-12338444	GRCh37/hg19
Bhattacharyya_2021	GOLGA6L17P	annotated	chr15:83100556-83100619	GRCh37/hg19
Bhattacharyya_2021	CERS4	annotated	chr19:8320706-8320763	GRCh37/hg19
Bhattacharyya_2021	SLC25A10	annotated	chr17:79684724-79684786	GRCh37/hg19
Bhattacharyya_2021	BECN1	pseudoexon	chr17:40963310-40963348	GRCh37/hg19
Bhattacharyya_2021	GXYLT1	pseudoexon	chr12:42488953-42489016	GRCh37/hg19
Bhattacharyya_2021	ZMYM6	pseudoexon	chr1:35485862-35485880	GRCh37/hg19
Bhattacharyya_2021	RRN3P1	annotated	chr16:21813957-21814049	GRCh37/hg19
Bhattacharyya_2021	MYH15	annotated	chr3:108133079-108133275	GRCh37/hg19
Bhattacharyya_2021	TET1	pseudoexon	chr10:70440629-70440724	GRCh37/hg19
Bhattacharyya_2021	SLC25A44	annotated	chr1:156177682-156177727	GRCh37/hg19
Bhattacharyya_2021	GOLGA6L10	pseudoexon	chr15:83207690-83207702	GRCh37/hg19
Bhattacharyya_2021	ZNF559-ZNF177	annotated	chr19:9466333-9466397	GRCh37/hg19
Bhattacharyya_2021	TMEM150C	annotated	chr4:83417232-83417348	GRCh37/hg19
Bhattacharyya_2021	DENND4A	pseudoexon	chr15:65957537-65957563	GRCh37/hg19
Bhattacharyya_2021	WDR90	annotated	chr16:705886-705889	GRCh37/hg19
Bhattacharyya_2021	PDE5A	annotated	chr4:120427011-120427087	GRCh37/hg19
Bhattacharyya_2021	LOC101926941	annotated	chr5:141724981-141725050	GRCh37/hg19
Bhattacharyya_2021	ERN1	annotated	chr17:62157022-62157094	GRCh37/hg19
Bhattacharyya_2021	ERN1	annotated	chr17:62125218-62125345	GRCh37/hg19
Bhattacharyya_2021	ERN1	annotated	chr17:62152535-62152607	GRCh37/hg19
Bhattacharyya_2021	ERN1	annotated	chr17:62133035-62133308	GRCh37/hg19
Bhattacharyya_2021	TMEM150C	annotated	chr4:83424212-83424265	GRCh37/hg19
Bhattacharyya_2021	URI1	pseudoexon	chr19:30462081-30462099	GRCh37/hg19
Bhattacharyya_2021	ERN1	annotated	chr17:62175481-62175601	GRCh37/hg19
Bhattacharyya_2021	TMEM150C	annotated	chr4:83424048-83424080	GRCh37/hg19
Bhattacharyya_2021	ERN1	annotated	chr17:62149341-62149463	GRCh37/hg19
Bhattacharyya_2021	ERN1	annotated	chr17:62122719-62122842	GRCh37/hg19
Bhattacharyya_2021	ERN1	annotated	chr17:62132098-62132188	GRCh37/hg19
Bhattacharyya_2021	ERN1	annotated	chr17:62141346-62141511	GRCh37/hg19
Bhattacharyya_2021	RPH3AL	annotated	chr17:96902-97076	GRCh37/hg19
Bhattacharyya_2021	GNAQ	pseudoexon	chr9:80535578-80535618	GRCh37/hg19
