## Supplementary data 2 for "*PMS1* as a target for splice modulation to prevent somatic CAG repeat expansion in Huntington’s disease"

### Sheet: McLean_et_al_ Supplementary_2_c
chromosome	exon_start	exon_end	gene_symbol	site_tested	ref	alt	splice_ai_score	rs_id	allele_freq	original_paper	exclusive_events
5	78937277	78937340	TENT2	78937321	C	T	-0.27	rs6896893	0.193953	Keller et al., 2022	TRUE
3	12644977	12645036	RAF1	12645007	C	T	-0.13	rs2596828	0.164508	Monteys et al., 2021	FALSE
1	161840761	161840851	ATF6	161840820	G	T	-0.21	rs16857524	0.132047	Keller et al., 2022	TRUE
20	35127645	35127724	DLGAP4	35127757	A	C	0.1	rs772313463	0.0585536	Bhattacharyya et al., 2021	TRUE
20	35127645	35127724	DLGAP4	35127768	A	C	0.1	rs372366318	0.052439	Bhattacharyya et al., 2021	TRUE
20	35127645	35127724	DLGAP4	35127764	G	C	0.1	rs201502029	0.0507183	Bhattacharyya et al., 2021	TRUE
7	64002108	64002295	ZNF680	64002158	C	T	0.24	rs62461517	0.0436751	Bhattacharyya et al., 2021	TRUE
6	90541983	90542039	CASP8AP2	90542028	A	T	-0.14	rs16882153	0.0309653	Bhattacharyya et al., 2021	FALSE
1	54413535	54413654	LRRC42	54413530	T	G	-0.22	rs57820446	0.0185704	Bhattacharyya et al., 2021	FALSE
6	90541983	90542039	CASP8AP2	90541969	C	T	0.13	rs16882149	0.0182472	Bhattacharyya et al., 2021	FALSE
16	20922505	20922586	LYRM1	20922511	T	G	0.38	rs74014629	0.0180631	Bhattacharyya et al., 2021	FALSE
8	80915234	80915355	MRPS28	80915364	G	A	0.14	rs115541997	0.0159205	Bhattacharyya et al., 2021	FALSE
13	44127603	44127709	ENOX1	44127603	C	T	-0.33	rs77243197	0.0122611	Bhattacharyya et al., 2021	TRUE
5	68588015	68588174	CCDC125	68588029	T	C	0.11	rs112794294	0.00967845	Bhattacharyya et al., 2021	FALSE
12	70206558	70206580	RAB3IP	70206529	A	G	-0.1	rs75724582	0.00885463	Bhattacharyya et al., 2021	FALSE
1	37959740	37959764	MEAF6	37959745	G	T	-0.13	rs111619433	0.00820091	Keller et al., 2022	TRUE
15	40153021	40153123	GPR176	40153051	T	C	-0.17	rs75819449	0.00706826	Bhattacharyya et al., 2021	FALSE
19	14284107	14284211	ADGRL1	14284197	C	T	-0.15	rs76902541	0.00665902	Keller et al., 2022	TRUE
6	90916288	90916395	BACH2	90916404	T	G	0.47	rs144934993	0.00653241	Bhattacharyya et al., 2021	FALSE
19	36891186	36891305	ZFP82	36891323	C	T	-0.19	rs190169579	0.00634283	Keller et al., 2022	TRUE
19	9466333	9466397	ZNF559-ZNF177	9466395	C	T	-0.37	rs73506768	0.00618307	Bhattacharyya et al., 2021	FALSE
19	14284107	14284211	ADGRL1	14284168	G	A	-0.19	rs80055970	0.00611816	Keller et al., 2022	TRUE
13	44127603	44127709	ENOX1	44127682	G	C	0.1	rs78370379	0.00586398	Bhattacharyya et al., 2021	TRUE
X	100872282	100872360	ARMCX6	100872384	A	T	0.16	rs782781270	0.00561407	Bhattacharyya et al., 2021	FALSE
4	156617958	156618001	GUCY1A3	156617949	G	T	0.3	rs113213277	0.0054784	Bhattacharyya et al., 2021	FALSE
10	70667666	70667726	DDX50	70667751	A	G	-0.12	rs144069531	0.0037292	Keller et al., 2022	TRUE
17	73887894	73887957	TRIM65	73887916	T	C	0.12	rs148765547	0.00360516	Bhattacharyya et al., 2021	FALSE
4	5743060	5743168	EVC	5743173	G	C	-0.38	rs186188539	0.00350252	Keller et al., 2022	TRUE
4	123247010	123247072	KIAA1109	123246986	A	T	0.36	rs1476450974	0.00328704	Bhattacharyya et al., 2021	FALSE
4	123247010	123247072	KIAA1109	123246968	T	G	-0.26	rs187014125	0.00323049	Bhattacharyya et al., 2021	FALSE
7	150728328	150728378	ABCB8	150728384	C	T	0.66	rs182407134	0.00308957	Bhattacharyya et al., 2021	FALSE
13	25877240	25877293	NUPL1	25877255	A	G	0.1	rs557458065	0.00283494	Bhattacharyya et al., 2021	TRUE
11	89222009	89222161	NOX4	89222005	A	T	0.1	rs146068026	0.00264382	Bhattacharyya et al., 2021	FALSE
4	3215348	3215463	HTT	3215465	T	G	-0.16	rs148430407	0.00255265	Keller et al., 2022	TRUE
1	161840761	161840851	ATF6	161840803	T	C	0.23	rs113765444	0.00236286	Keller et al., 2022	TRUE
4	41640949	41640984	LIMCH1	41640952	C	T	-0.21	rs143603745	0.00226187	Bhattacharyya et al., 2021	FALSE
21	32640727	32641011	TIAM1	32640729	T	C	-0.12	rs114770733	0.00222816	Bhattacharyya et al., 2021	TRUE
13	44204731	44204789	ENOX1	44204791	T	A	-0.68	rs1214539004	0.00194372	Bhattacharyya et al., 2021	TRUE
4	147177978	147178088	SLC10A7	147177986	T	A	-0.1	rs560154516	0.00191083	Bhattacharyya et al., 2021	FALSE
4	123247010	123247072	KIAA1109	123246992	C	G	-0.14	rs550656411	0.00153181	Bhattacharyya et al., 2021	FALSE
5	175246438	175246493	CPLX2	175246466	G	A	-0.1	rs113168588	0.00146506	Keller et al., 2022	TRUE
17	1935193	1935237	DPH1	1935241	C	T	-0.12	rs115446522	0.00124228	Keller et al., 2022	TRUE
4	123247010	123247072	KIAA1109	123246998	A	T	0.25	rs1385825552	0.0012286	Bhattacharyya et al., 2021	FALSE
6	90541983	90542039	CASP8AP2	90541998	C	T	-0.11	rs564524479	0.00105069	Bhattacharyya et al., 2021	FALSE
17	79684724	79684786	SLC25A10	79684746	C	T	-0.22	rs558173781	0.000829293	Bhattacharyya et al., 2021	FALSE
4	123247010	123247072	KIAA1109	123246995	A	T	0.39	rs1172312790	0.000819794	Bhattacharyya et al., 2021	FALSE
16	24769760	24769920	TNRC6A	24769788	C	G	-0.14	rs117491798	0.000796381	Bhattacharyya et al., 2021	TRUE
19	12145643	12145689	ZNF433	12145604	C	A	-0.12	rs182171687	0.000734214	Bhattacharyya et al., 2021	FALSE
7	64002108	64002295	ZNF680	64002153	C	G	0.1	rs549963081	0.000732717	Bhattacharyya et al., 2021	TRUE
7	26246227	26246316	CBX3	26246308	C	G	-0.19	rs552127686	0.000573504	Keller et al., 2022	TRUE
17	1935193	1935237	DPH1	1935242	G	A	-0.23	rs138446168	0.000509619	Keller et al., 2022	TRUE
7	150728328	150728378	ABCB8	150728299	T	A	-0.1	rs199866661	0.000509359	Bhattacharyya et al., 2021	FALSE
13	44204731	44204789	ENOX1	44204790	C	A	-0.68	rs796099639	0.00050627	Bhattacharyya et al., 2021	TRUE
7	64002107	64002295	ZNF680	64002270	G	A	-0.14	rs572514506	0.00038236	Keller et al., 2022	TRUE
17	62152535	62152607	ERN1	62152608	C	T	-0.97	rs199790651	0.000378043	Bhattacharyya et al., 2021	FALSE
19	46194420	46194551	SNRPD2	46194535	C	T	0.12	rs555213166	0.000351236	Keller et al., 2022	TRUE
19	9544866	9544911	ZNF266	9544881	A	C	0.14	rs140851203	0.000350452	Bhattacharyya et al., 2021	FALSE
19	36891186	36891305	ZFP82	36891259	C	T	-0.22	rs540752430	0.000350408	Keller et al., 2022	TRUE
13	25877240	25877293	NUPL1	25877266	C	T	-0.22	rs148038207	0.000350252	Bhattacharyya et al., 2021	TRUE
6	76331642	76331687	SENP6	76331648	C	T	-0.2	rs557152971	0.000318817	Keller et al., 2022	TRUE
10	31263523	31263581	ZNF438	31263530	G	A	-0.16	rs780708664	0.000318471	Bhattacharyya et al., 2021	FALSE
1	2124284	2124414	C1orf86	2124383	G	A	-0.18	rs774911040	0.000286752	Bhattacharyya et al., 2021	FALSE
6	43483926	43483928	YIPF3	43483976	C	G	-0.1	rs775118993	0.000286679	Bhattacharyya et al., 2021	FALSE
1	144823128	144823179	NBPF20	144823179	G	C	-0.14	rs587753947	0.000259051	Bhattacharyya et al., 2021	FALSE
3	125189409	125189505	SNX4	125189497	C	T	-0.12	rs558430181	0.000256246	Keller et al., 2022	TRUE
19	9466333	9466397	ZNF559-ZNF177	9466360	C	T	-0.48	rs1443679148	0.000255118	Bhattacharyya et al., 2021	FALSE
7	26246227	26246316	CBX3	26246302	A	C	0.18	rs960302030	0.000254891	Keller et al., 2022	TRUE
10	31263523	31263581	ZNF438	31263550	T	G	0.1	rs914965530	0.000254777	Bhattacharyya et al., 2021	FALSE
7	30540152	30540297	GGCT	30540163	A	T	0.1	rs201160960	0.000254647	Bhattacharyya et al., 2021	FALSE
4	123247010	123247072	KIAA1109	123247035	C	A	-0.22	rs191001456	0.000228415	Bhattacharyya et al., 2021	FALSE
5	70334255	70334308	GTF2H2	70334259	A	G	0.32	rs1342328541	0.0002252	Keller et al., 2022	TRUE
8	131173031	131173039	ASAP1	131173069	G	T	-0.21	rs559862282	0.000224907	Monteys et al., 2021	FALSE
5	133510975	133511076	SKP1	133510987	A	G	0.1	rs188578875	0.000222873	Monteys et al., 2021	TRUE
6	90541983	90542039	CASP8AP2	90541974	C	G	-0.35	rs562181110	0.000222873	Bhattacharyya et al., 2021	FALSE
11	68228911	68228914	PPP6R3	68228917	A	G	-0.5	rs375863716	0.000194691	Bhattacharyya et al., 2021	FALSE
7	100304120	100304223	POP7	100304225	T	A	-0.46	rs541199488	0.000192308	Keller et al., 2022	TRUE
5	167945374	167945528	RARS	167945501	A	G	0.1	rs950463686	0.000191144	Monteys et al., 2021	TRUE
8	120757121	120757276	TAF2	120757228	G	T	-0.14	rs1190500269	0.000191083	Bhattacharyya et al., 2021	FALSE
4	123247010	123247072	KIAA1109	123247003	A	T	0.11	rs1318598356	0.000181462	Bhattacharyya et al., 2021	FALSE
19	54632111	54632180	PRPF31	54632178	C	T	-0.1	.	0.000159439	Keller et al., 2022	TRUE
17	1935193	1935237	DPH1	1935193	G	A	-0.21	rs377314428	0.000159317	Keller et al., 2022	TRUE
3	12644977	12645036	RAF1	12644934	C	T	0.17	rs945721414	0.000159297	Monteys et al., 2021	FALSE
4	83417232	83417348	TMEM150C	83417367	C	G	0.23	rs755541644	0.000159215	Bhattacharyya et al., 2021	FALSE
3	108284744	108284925	CIP2A	108284885	T	C	-0.1	rs374200652	0.000127714	Keller et al., 2022	TRUE
17	79684724	79684786	SLC25A10	79684773	G	A	-0.14	rs368499577	0.000127543	Bhattacharyya et al., 2021	FALSE
13	113736793	113736856	MCF2L	113736767	A	G	-0.22	rs572172660	0.000127494	Bhattacharyya et al., 2021	FALSE
14	67454652	67454724	GPHN	67454690	A	C	-0.18	rs943927577	0.000127445	Keller et al., 2022	TRUE
15	44253623	44253780	FRMD5	44253785	C	T	0.14	rs138658582	0.000127445	Bhattacharyya et al., 2021	TRUE
8	117873392	117873536	RAD21	117873554	A	G	-0.12	rs766859038	0.000127445	Keller et al., 2022	TRUE
12	112374496	112374634	TMEM116	112374514	G	A	-0.35	rs372986676	0.000127421	Bhattacharyya et al., 2021	FALSE
2	190626373	190626386	OSGEPL1	190626394	A	C	-0.19	rs756784294	0.000127421	Bhattacharyya et al., 2021	FALSE
1	2124284	2124414	C1orf86	2124382	C	T	-0.22	rs113874353	0.000127397	Bhattacharyya et al., 2021	FALSE
3	108133079	108133275	MYH15	108133277	T	C	-0.99	rs200849354	0.000127389	Bhattacharyya et al., 2021	FALSE
3	108139935	108140061	MYH15	108140025	G	A	-0.1	rs201690373	0.000127356	Bhattacharyya et al., 2021	FALSE
4	147177978	147178088	SLC10A7	147178028	G	T	-0.14	rs530641752	0.000127348	Bhattacharyya et al., 2021	FALSE
4	123247010	123247072	KIAA1109	123247004	A	T	0.33	rs1327604147	0.000102487	Bhattacharyya et al., 2021	FALSE
17	62152535	62152607	ERN1	62152640	T	A	-0.13	rs751949218	9.88012e-05	Bhattacharyya et al., 2021	FALSE
4	123247010	123247072	KIAA1109	123247073	G	A	-0.3	rs779802559	9.7251e-05	Bhattacharyya et al., 2021	FALSE
3	121518043	121518140	IQCB1	121518130	T	C	-0.1	rs372507201	9.58466e-05	Bhattacharyya et al., 2021	FALSE
1	161840761	161840851	ATF6	161840810	T	A	0.18	rs1054656856	9.57732e-05	Keller et al., 2022	TRUE
2	68542839	68542975	CNRIP1	68542969	C	T	0.23	rs542227619	9.57304e-05	Keller et al., 2022	TRUE
16	341190	341297	AXIN1	341185	C	T	-0.85	rs761244199	9.57121e-05	Bhattacharyya et al., 2021	FALSE
19	54632111	54632180	PRPF31	54632185	G	A	-0.72	rs1181963266	9.56755e-05	Keller et al., 2022	TRUE
17	73887894	73887957	TRIM65	73887913	C	T	-0.13	rs1476960713	9.56084e-05	Bhattacharyya et al., 2021	FALSE
13	113739206	113739298	MCF2L	113739181	A	G	-0.14	rs377164442	9.55901e-05	Bhattacharyya et al., 2021	FALSE
12	112374496	112374634	TMEM116	112374541	G	A	-0.21	rs143338734	9.55718e-05	Bhattacharyya et al., 2021	FALSE
4	41640949	41640984	LIMCH1	41640958	G	A	-0.13	rs150547566	9.55718e-05	Bhattacharyya et al., 2021	FALSE
4	119877718	119877721	SYNPO2	119877744	C	T	-0.27	rs540347432	9.55718e-05	Bhattacharyya et al., 2021	FALSE
13	25877240	25877293	NUPL1	25877245	A	G	0.18	rs763889842	9.55657e-05	Bhattacharyya et al., 2021	TRUE
6	84932695	84932786	CEP162	84932769	A	C	0.29	rs886130695	9.55597e-05	Keller et al., 2022	TRUE
7	150728328	150728378	ABCB8	150728338	C	T	-0.17	rs777242212	9.55597e-05	Bhattacharyya et al., 2021	FALSE
2	197541839	197541916	CCDC150	197541920	G	C	0.15	rs1365452240	9.55536e-05	Bhattacharyya et al., 2021	FALSE
13	113736793	113736856	MCF2L	113736782	C	T	0.27	rs369832755	9.55475e-05	Bhattacharyya et al., 2021	FALSE
20	21326471	21326525	XRN2	21326503	A	G	-0.12	rs1335977869	9.55475e-05	Keller et al., 2022	TRUE
17	70943870	70943890	SLC39A11	70943865	C	T	-0.18	rs371956364	9.55353e-05	Bhattacharyya et al., 2021	FALSE
13	44127603	44127709	ENOX1	44127718	A	T	-0.13	rs1341419484	9.55292e-05	Bhattacharyya et al., 2021	TRUE
4	3215349	3215463	HTT	3215338	A	G	-0.11	rs772437678	9.55292e-05	Bhattacharyya et al., 2021	TRUE
4	156617958	156618001	GUCY1A3	156617966	A	T	0.16	rs954909496	9.55292e-05	Bhattacharyya et al., 2021	FALSE
12	4646545	4646680	C12orf4	4646644	T	C	0.21	rs1289708573	9.55231e-05	Keller et al., 2022	TRUE
6	90541983	90542039	CASP8AP2	90541994	C	T	-0.12	rs993700429	9.55231e-05	Bhattacharyya et al., 2021	FALSE
17	70943870	70943890	SLC39A11	70943888	T	C	0.57	rs777080078	9.55171e-05	Bhattacharyya et al., 2021	FALSE
11	76259971	76260061	EMSY	76260029	T	C	0.19	rs571873958	9.5511e-05	Keller et al., 2022	TRUE
7	150728328	150728378	ABCB8	150728339	G	A	-0.18	rs559074093	9.5511e-05	Bhattacharyya et al., 2021	FALSE
19	8924936	8925047	ZNF558	8925010	T	C	0.22	.	9.54988e-05	Keller et al., 2022	TRUE
X	44965787	44965894	KDM6A	44965854	C	T	-0.18	rs899825596	9.21829e-05	Bhattacharyya et al., 2021	FALSE
X	43517110	43517177	MAOA	43517094	T	C	-0.14	rs962282636	9.21404e-05	Bhattacharyya et al., 2021	FALSE
17	62152535	62152607	ERN1	62152608	C	A	-0.97	rs199790651	7.56086e-05	Bhattacharyya et al., 2021	FALSE
5	78937278	78937340	PAPD4	78937254	C	G	-0.28	rs1016180464	7.31101e-05	Bhattacharyya et al., 2021	FALSE
1	144823128	144823179	NBPF20	144823180	G	T	-1	.	6.48382e-05	Bhattacharyya et al., 2021	FALSE
1	144823128	144823179	NBPF20	144823179	G	A	-0.12	rs587753947	6.47626e-05	Bhattacharyya et al., 2021	FALSE
4	123247010	123247072	KIAA1109	123247046	A	G	0.12	rs927842371	6.47459e-05	Bhattacharyya et al., 2021	FALSE
1	144823128	144823179	NBPF20	144823125	C	T	-0.12	rs11487253	6.47375e-05	Bhattacharyya et al., 2021	FALSE
20	35127645	35127724	DLGAP4	35127702	G	A	-0.11	rs1219191320	6.44579e-05	Bhattacharyya et al., 2021	TRUE
4	123247010	123247072	KIAA1109	123247090	T	G	-0.17	rs894898233	6.41972e-05	Bhattacharyya et al., 2021	FALSE
8	48954399	48954496	UBE2V2	48954430	C	T	-0.12	rs892047150	6.41601e-05	Bhattacharyya et al., 2021	FALSE
3	125189409	125189505	SNX4	125189529	G	A	0.14	rs922277096	6.38855e-05	Keller et al., 2022	TRUE
3	108284744	108284925	CIP2A	108284888	C	T	-0.21	rs927684649	6.38529e-05	Keller et al., 2022	TRUE
2	27260129	27260168	TMEM214	27260169	G	T	-0.13	rs1465454520	6.38366e-05	Keller et al., 2022	TRUE
3	108284744	108284925	CIP2A	108284922	T	C	0.17	rs992536782	6.38244e-05	Keller et al., 2022	TRUE
2	27260129	27260168	TMEM214	27260135	C	G	0.1	rs138405054	6.38081e-05	Keller et al., 2022	TRUE
1	35485861	35485880	ZMYM6,AC114490.2	35485883	A	T	-0.17	rs1021201530	6.37755e-05	Keller et al., 2022	TRUE
19	9466333	9466397	ZNF559-ZNF177	9466368	C	T	-0.39	rs781705501	6.37592e-05	Bhattacharyya et al., 2021	FALSE
2	32112103	32112156	MEMO1	32112152	G	A	-0.16	rs151079696	6.37511e-05	Keller et al., 2022	TRUE
4	119877718	119877721	SYNPO2	119877745	G	A	-0.13	rs939019617	6.37349e-05	Bhattacharyya et al., 2021	FALSE
7	81705332	81705438	CACNA2D1	81705350	C	G	0.12	rs1315018098	6.37308e-05	Monteys et al., 2021	TRUE
2	75929834	75929933	GCFC2	75929934	C	T	-0.29	rs1264289092	6.37267e-05	Keller et al., 2022	TRUE
7	91875158	91875219	KRIT1	91875208	C	G	0.16	rs571563061	6.37267e-05	Bhattacharyya et al., 2021	FALSE
17	63012030	63012158	GNA13	63012158	C	T	-0.19	rs544092264	6.37227e-05	Keller et al., 2022	TRUE
2	32112104	32112156	MEMO1	32112105	C	T	0.28	rs929164481	6.37227e-05	Bhattacharyya et al., 2021	TRUE
22	21933069	21933127	UBE2L3	21933127	A	G	0.42	rs1034354686	6.37227e-05	Keller et al., 2022	TRUE
4	129098027	129098062	LARP1B	129098035	C	T	-0.11	rs774195259	6.37227e-05	Bhattacharyya et al., 2021	FALSE
5	147790642	147790801	FBXO38	147790770	C	T	-0.15	rs1447675566	6.37186e-05	Keller et al., 2022	TRUE
13	44127603	44127709	ENOX1	44127732	G	A	0.11	rs181451151	6.37146e-05	Bhattacharyya et al., 2021	TRUE
2	190626146	190626251	OSGEPL1	190626295	T	A	0.18	rs200436466	6.37146e-05	Bhattacharyya et al., 2021	FALSE
2	37111662	37111749	STRN	37111784	A	G	-0.16	rs974417978	6.37064e-05	Keller et al., 2022	TRUE
3	12228869	12229112	SYN2	12228857	T	C	-0.1	rs1390278952	6.37064e-05	Bhattacharyya et al., 2021	FALSE
4	41640949	41640984	LIMCH1	41640968	G	A	-0.2	rs192510661	6.37064e-05	Bhattacharyya et al., 2021	FALSE
6	101084803	101084860	ASCC3	101084853	C	T	-0.24	rs866968326	6.37064e-05	Keller et al., 2022	TRUE
7	30540152	30540297	GGCT	30540189	A	T	-0.14	rs768008895	6.37064e-05	Bhattacharyya et al., 2021	FALSE
16	20922505	20922586	LYRM1	20922571	C	T	-0.38	rs887022259	6.37024e-05	Bhattacharyya et al., 2021	FALSE
4	113559773	113559829	LARP7	113559779	C	T	-0.1	rs1055505179	6.37024e-05	Keller et al., 2022	TRUE
1	2124284	2124414	C1orf86	2124382	C	G	-0.16	rs113874353	6.36983e-05	Bhattacharyya et al., 2021	FALSE
14	23040778	23040864	DAD1	23040865	C	A	-0.18	rs1398729083	6.36983e-05	Keller et al., 2022	TRUE
15	44253623	44253780	FRMD5	44253770	G	A	-0.14	rs981471989	6.36983e-05	Bhattacharyya et al., 2021	TRUE
2	197541839	197541916	CCDC150	197541910	C	T	-0.11	rs934623171	6.36983e-05	Bhattacharyya et al., 2021	FALSE
12	4646545	4646680	C12orf4	4646691	A	C	-0.3	rs1032944146	6.36943e-05	Keller et al., 2022	TRUE
13	113736793	113736856	MCF2L	113736746	C	T	0.11	rs368629853	6.36943e-05	Bhattacharyya et al., 2021	FALSE
15	40153021	40153123	GPR176	40153034	G	A	-0.26	rs149808561	6.36943e-05	Bhattacharyya et al., 2021	FALSE
19	58145154	58145273	ZNF211	58145150	G	T	-0.16	rs768019396	6.36943e-05	Bhattacharyya et al., 2021	FALSE
4	113559773	113559829	LARP7	113559797	C	T	-0.11	rs757123249	6.36943e-05	Keller et al., 2022	TRUE
19	58145154	58145273	ZNF211	58145168	G	T	-0.28	rs537988530	6.36902e-05	Bhattacharyya et al., 2021	FALSE
2	190626146	190626251	OSGEPL1	190626222	T	G	0.1	rs761016322	6.36902e-05	Bhattacharyya et al., 2021	FALSE
6	90541983	90542039	CASP8AP2	90542014	A	G	0.12	rs1298785098	6.36902e-05	Bhattacharyya et al., 2021	FALSE
9	116797471	116797515	ZNF618	116797449	C	G	-0.19	rs1487288790	6.36902e-05	Bhattacharyya et al., 2021	FALSE
16	15103356	15103418	PDXDC1	15103445	G	A	0.1	rs575361165	6.36862e-05	Bhattacharyya et al., 2021	TRUE
3	108133079	108133275	MYH15	108133074	C	T	-0.87	rs777335262	6.36862e-05	Bhattacharyya et al., 2021	FALSE
7	150728328	150728378	ABCB8	150728385	G	A	0.17	rs551203442	6.36862e-05	Bhattacharyya et al., 2021	FALSE
8	66633381	66633532	PDE7A	66633524	T	C	-0.1	rs1217096471	6.36862e-05	Keller et al., 2022	TRUE
17	63012030	63012158	GNA13	63012160	T	A	-0.41	rs1454893530	6.36821e-05	Keller et al., 2022	TRUE
3	12644977	12645036	RAF1	12644972	C	T	-0.25	rs1055998265	6.36821e-05	Monteys et al., 2021	FALSE
4	119877718	119877721	SYNPO2	119877694	A	T	0.36	rs1234956324	6.36821e-05	Bhattacharyya et al., 2021	FALSE
5	175246438	175246493	CPLX2	175246452	T	C	0.15	rs371592536	6.36821e-05	Keller et al., 2022	TRUE
9	116797471	116797515	ZNF618	116797455	T	G	-0.21	rs1192634074	6.36821e-05	Bhattacharyya et al., 2021	FALSE
15	40153021	40153123	GPR176	40153115	G	C	0.19	rs767557285	6.3678e-05	Bhattacharyya et al., 2021	FALSE
20	34142143	34142157	ERGIC3	34142131	C	G	0.18	rs756855845	6.3678e-05	Bhattacharyya et al., 2021	FALSE
6	90541983	90542039	CASP8AP2	90542001	T	C	0.31	rs752638609	6.3678e-05	Bhattacharyya et al., 2021	FALSE
13	44127603	44127709	ENOX1	44127648	T	A	-0.17	rs986974953	6.3674e-05	Bhattacharyya et al., 2021	TRUE
2	197541839	197541916	CCDC150	197541928	T	G	-0.16	rs1470397955	6.3674e-05	Bhattacharyya et al., 2021	FALSE
4	5743060	5743168	EVC	5743145	G	A	0.4	rs897280856	6.3674e-05	Keller et al., 2022	TRUE
4	5743060	5743168	EVC	5743169	G	A	-0.38	rs1330701300	6.3674e-05	Keller et al., 2022	TRUE
X	43517110	43517177	MAOA	43517126	G	A	-0.24	rs920753930	4.55726e-05	Bhattacharyya et al., 2021	FALSE
X	83756437	83756519	HDX	83756526	G	A	0.11	rs1369459889	4.54525e-05	Bhattacharyya et al., 2021	FALSE
X	43517110	43517177	MAOA	43517129	A	G	0.16	rs1254099551	4.53885e-05	Bhattacharyya et al., 2021	FALSE
17	70845773	70845943	SLC39A11	70845945	T	G	-0.98	.	4.5041e-05	Bhattacharyya et al., 2021	FALSE
9	14089320	14089358	NFIB	14089362	T	C	-0.25	rs1433031492	3.90472e-05	Keller et al., 2022	TRUE
5	78937278	78937340	PAPD4	78937261	T	G	-0.35	rs1385686982	3.837e-05	Bhattacharyya et al., 2021	FALSE
5	78937278	78937340	PAPD4	78937306	A	T	0.15	rs1269039858	3.42067e-05	Bhattacharyya et al., 2021	FALSE
5	78937277	78937340	TENT2	78937313	A	C	-0.16	rs1460899189	3.38891e-05	Keller et al., 2022	TRUE
9	14089320	14089358	NFIB	14089382	C	T	0.29	rs1435205546	3.34694e-05	Keller et al., 2022	TRUE
20	35127645	35127724	DLGAP4	35127762	C	G	-0.1	rs1212670673	3.34359e-05	Bhattacharyya et al., 2021	TRUE
5	78937277	78937340	TENT2	78937303	A	G	0.1	rs1292879786	3.34135e-05	Keller et al., 2022	TRUE
7	64002108	64002295	ZNF680	64002154	G	C	-0.12	rs1195995086	3.33489e-05	Bhattacharyya et al., 2021	TRUE
7	64002108	64002295	ZNF680	64002111	C	G	0.27	rs1239570040	3.32049e-05	Bhattacharyya et al., 2021	TRUE
4	123247010	123247072	KIAA1109	123247020	C	T	-0.3	rs1295916623	3.32027e-05	Bhattacharyya et al., 2021	FALSE
4	123247010	123247072	KIAA1109	123246985	T	A	0.15	.	3.30797e-05	Bhattacharyya et al., 2021	FALSE
7	64002108	64002295	ZNF680	64002157	C	T	0.2	rs1239660629	3.3071e-05	Bhattacharyya et al., 2021	TRUE
13	44204731	44204789	ENOX1	44204781	C	T	-0.3	rs1189481515	3.30644e-05	Bhattacharyya et al., 2021	TRUE
4	123247010	123247072	KIAA1109	123247052	C	A	-0.16	rs1342973361	3.28515e-05	Bhattacharyya et al., 2021	FALSE
20	35127645	35127724	DLGAP4	35127610	G	A	0.14	rs761758582	3.27225e-05	Bhattacharyya et al., 2021	TRUE
20	35127645	35127724	DLGAP4	35127647	G	T	-0.24	rs1394437759	3.26243e-05	Bhattacharyya et al., 2021	TRUE
20	35127645	35127724	DLGAP4	35127607	G	A	0.19	rs747356906	3.26115e-05	Bhattacharyya et al., 2021	TRUE
9	14089320	14089358	NFIB	14089342	C	T	0.12	rs1260026195	3.25542e-05	Keller et al., 2022	TRUE
2	8961096	8961232	KIDINS220	8961247	A	T	-0.17	rs1465481530	3.25055e-05	Keller et al., 2022	TRUE
11	68228911	68228914	PPP6R3	68228917	A	C	-0.53	rs375863716	3.24486e-05	Bhattacharyya et al., 2021	FALSE
4	123247010	123247072	KIAA1109	123247000	T	A	-0.19	rs1399447459	3.23855e-05	Bhattacharyya et al., 2021	FALSE
20	35127645	35127724	DLGAP4	35127701	C	A	-0.2	rs374380902	3.2256e-05	Bhattacharyya et al., 2021	TRUE
4	123247010	123247072	KIAA1109	123247075	A	C	-0.3	rs941750003	3.2204e-05	Bhattacharyya et al., 2021	FALSE
9	126215104	126215187	DENND1A	126215188	C	A	-0.29	rs989163973	3.21626e-05	Keller et al., 2022	TRUE
2	8961096	8961232	KIDINS220	8961222	G	A	-0.11	rs1036773577	3.2144e-05	Keller et al., 2022	TRUE
2	190626373	190626386	OSGEPL1	190626323	G	C	0.1	rs1273704994	3.21213e-05	Bhattacharyya et al., 2021	FALSE
5	78937277	78937340	TENT2	78937362	T	C	-0.13	rs141995649	3.20677e-05	Keller et al., 2022	TRUE
8	131173031	131173039	ASAP1	131173065	C	T	-0.1	rs1374046920	3.2041e-05	Monteys et al., 2021	FALSE
1	35485861	35485880	ZMYM6,AC114490.2	35485890	G	T	-0.13	rs1173039984	3.19918e-05	Keller et al., 2022	TRUE
3	125189409	125189505	SNX4	125189506	C	A	-0.13	rs1253029158	3.19877e-05	Keller et al., 2022	TRUE
3	125189409	125189505	SNX4	125189505	C	A	-0.12	rs1216764964	3.19775e-05	Keller et al., 2022	TRUE
9	130127595	130127645	GARNL3	130127659	G	T	0.16	rs957428538	3.19714e-05	Bhattacharyya et al., 2021	FALSE
13	44204731	44204789	ENOX1	44204795	A	C	-0.45	rs1428999247	3.19611e-05	Bhattacharyya et al., 2021	TRUE
7	100304120	100304223	POP7	100304193	G	C	-0.11	rs1337201910	3.19591e-05	Keller et al., 2022	TRUE
7	100304120	100304223	POP7	100304223	G	A	-0.38	rs1485114271	3.19591e-05	Keller et al., 2022	TRUE
1	161840761	161840851	ATF6	161840820	G	A	-0.21	rs16857524	3.1957e-05	Keller et al., 2022	TRUE
5	77943260	77943561	LHFPL2	77943564	G	C	-0.19	rs1476434232	3.19468e-05	Keller et al., 2022	TRUE
1	37959740	37959764	MEAF6	37959749	G	A	-0.16	rs1280540969	3.19387e-05	Keller et al., 2022	TRUE
1	161840761	161840851	ATF6	161840807	T	C	0.12	rs1395865792	3.19387e-05	Keller et al., 2022	TRUE
19	54642991	54643229	CNOT3	54643232	A	G	-0.22	.	3.19366e-05	Keller et al., 2022	TRUE
1	161840761	161840851	ATF6	161840851	A	G	0.46	rs1281177360	3.19346e-05	Keller et al., 2022	TRUE
2	8961096	8961232	KIDINS220	8961183	T	C	0.22	rs939716232	3.19326e-05	Keller et al., 2022	TRUE
13	113729312	113729503	MCF2L	113729503	G	A	-0.32	rs145126289	3.19305e-05	Bhattacharyya et al., 2021	FALSE
1	35485861	35485880	ZMYM6,AC114490.2	35485904	T	G	-0.14	rs901402690	3.19285e-05	Keller et al., 2022	TRUE
6	76331642	76331687	SENP6	76331643	G	A	-0.35	rs1443067754	3.19244e-05	Keller et al., 2022	TRUE
3	121518043	121518140	IQCB1	121518095	A	G	0.16	rs886057828	3.19203e-05	Bhattacharyya et al., 2021	FALSE
19	54642991	54643229	CNOT3	54643211	G	A	0.16	rs1287237214	3.19183e-05	Keller et al., 2022	TRUE
3	108284744	108284925	CIP2A	108284914	A	G	0.15	rs1213942259	3.19183e-05	Keller et al., 2022	TRUE
14	77753576	77753614	POMT2	77753631	G	A	0.16	rs1488099927	3.19163e-05	Bhattacharyya et al., 2021	FALSE
17	79684724	79684786	SLC25A10	79684717	G	A	0.13	rs907737758	3.19163e-05	Bhattacharyya et al., 2021	FALSE
19	54642991	54643229	CNOT3	54643188	A	G	-0.13	.	3.19142e-05	Keller et al., 2022	TRUE
2	27260129	27260168	TMEM214	27260173	G	A	-0.13	rs764157054	3.19142e-05	Keller et al., 2022	TRUE
12	2970545	2970578	FOXM1	2970540	C	T	-0.27	rs755366562	3.19101e-05	Bhattacharyya et al., 2021	TRUE
17	79684724	79684786	SLC25A10	79684718	C	T	0.15	rs1250659208	3.19081e-05	Bhattacharyya et al., 2021	FALSE
17	79684724	79684786	SLC25A10	79684759	C	T	-0.28	rs374060587	3.19061e-05	Bhattacharyya et al., 2021	FALSE
13	113750864	113750967	MCF2L	113750972	G	C	-0.34	rs774323298	3.1904e-05	Bhattacharyya et al., 2021	FALSE
1	37959740	37959764	MEAF6	37959738	T	G	-0.19	rs1322487734	3.1902e-05	Keller et al., 2022	TRUE
19	8320706	8320763	CERS4	8320704	A	C	-0.98	rs781254382	3.19e-05	Bhattacharyya et al., 2021	FALSE
14	67454652	67454724	GPHN	67454735	A	T	0.1	.	3.18979e-05	Keller et al., 2022	TRUE
19	54642991	54643229	CNOT3	54643186	C	T	-0.1	rs771662818	3.18979e-05	Keller et al., 2022	TRUE
3	108284744	108284778	CIP2A	108284758	A	G	0.31	rs1323673889	3.18979e-05	Keller et al., 2022	TRUE
16	341190	341297	AXIN1	341307	A	C	-0.17	rs746463068	3.18959e-05	Bhattacharyya et al., 2021	FALSE
5	77943260	77943561	LHFPL2	77943528	A	C	0.1	rs747851581	3.18959e-05	Keller et al., 2022	TRUE
14	67454652	67454724	GPHN	67454729	G	A	-0.31	rs1177219565	3.18939e-05	Keller et al., 2022	TRUE
3	108284744	108284778	CIP2A	108284780	T	C	-0.14	rs1304372515	3.18939e-05	Keller et al., 2022	TRUE
1	54413461	54413494	LRRC42	54413474	A	G	0.2	rs1345491646	3.18918e-05	Bhattacharyya et al., 2021	FALSE
18	34322339	34322431	FHOD3	34322443	G	A	-0.11	rs1393581915	3.18918e-05	Keller et al., 2022	TRUE
2	8950790	8950908	KIDINS220	8950934	T	C	-0.22	rs1196291225	3.18918e-05	Keller et al., 2022	TRUE
17	79684724	79684786	SLC25A10	79684726	G	A	0.19	rs922777442	3.18878e-05	Bhattacharyya et al., 2021	FALSE
3	108284744	108284778	CIP2A	108284778	T	G	-0.1	rs1393407140	3.18878e-05	Keller et al., 2022	TRUE
3	108284744	108284778	CIP2A	108284779	C	A	-0.14	rs1440451440	3.18878e-05	Keller et al., 2022	TRUE
7	91875158	91875219	KRIT1	91875166	G	A	-0.1	rs1418945901	3.18878e-05	Bhattacharyya et al., 2021	FALSE
14	77753576	77753614	POMT2	77753592	G	C	-0.1	rs894559193	3.18837e-05	Bhattacharyya et al., 2021	FALSE
18	34322340	34322431	FHOD3	34322304	C	T	0.15	rs532550657	3.18837e-05	Bhattacharyya et al., 2021	TRUE
19	54632111	54632180	PRPF31	54632158	C	T	-0.11	.	3.18837e-05	Keller et al., 2022	TRUE
1	54413461	54413494	LRRC42	54413473	G	C	-0.11	rs902152513	3.18817e-05	Bhattacharyya et al., 2021	FALSE
13	77692475	77692630	MYCBP2	77692591	C	T	-0.1	rs1488429256	3.18817e-05	Bhattacharyya et al., 2021	FALSE
13	113750864	113750967	MCF2L	113750863	G	A	-0.92	rs1033926768	3.18817e-05	Bhattacharyya et al., 2021	FALSE
7	91875158	91875219	KRIT1	91875120	T	C	0.12	rs756850196	3.18817e-05	Bhattacharyya et al., 2021	FALSE
1	28844486	28844820	RCC1	28844485	G	C	-0.12	rs1231358975	3.18796e-05	Bhattacharyya et al., 2021	FALSE
13	113720360	113720484	MCF2L	113720410	C	T	-0.1	rs912839303	3.18756e-05	Bhattacharyya et al., 2021	FALSE
2	190626146	190626251	OSGEPL1	190626268	T	C	0.19	rs1369292364	3.18756e-05	Bhattacharyya et al., 2021	FALSE
14	67454652	67454724	GPHN	67454731	T	G	-0.16	.	3.18735e-05	Keller et al., 2022	TRUE
4	113559774	113559829	LARP7	113559758	G	T	0.26	.	3.18735e-05	Bhattacharyya et al., 2021	TRUE
12	6932806	6932929	GPR162	6932813	T	G	0.11	.	3.18715e-05	Bhattacharyya et al., 2021	FALSE
1	37959740	37959764	MEAF6	37959789	A	C	-0.22	rs1385218408	3.18695e-05	Keller et al., 2022	TRUE
12	39835763	39835889	KIF21A	39835901	C	T	-0.2	rs1044700887	3.18695e-05	Keller et al., 2022	TRUE
14	77753576	77753614	POMT2	77753613	A	G	-0.16	rs1259145045	3.18695e-05	Bhattacharyya et al., 2021	FALSE
17	62132098	62132188	ERN1	62132098	C	T	-0.39	rs1384961565	3.18695e-05	Bhattacharyya et al., 2021	FALSE
17	73887894	73887957	TRIM65	73887914	A	C	0.25	rs758468327	3.18674e-05	Bhattacharyya et al., 2021	FALSE
18	34322340	34322431	FHOD3	34322364	T	C	0.15	rs1418880580	3.18674e-05	Bhattacharyya et al., 2021	TRUE
12	6932806	6932929	GPR162	6932800	T	C	-0.22	.	3.18654e-05	Bhattacharyya et al., 2021	FALSE
13	77692475	77692630	MYCBP2	77692508	G	A	-0.14	rs1195894684	3.18654e-05	Bhattacharyya et al., 2021	FALSE
13	113714907	113715026	MCF2L	113714907	G	A	-0.2	rs141491899	3.18654e-05	Bhattacharyya et al., 2021	FALSE
13	113714907	113715026	MCF2L	113714907	G	T	-0.37	rs141491899	3.18654e-05	Bhattacharyya et al., 2021	FALSE
13	113714907	113715026	MCF2L	113715026	G	A	-0.53	rs758252641	3.18654e-05	Bhattacharyya et al., 2021	FALSE
16	24769760	24769920	TNRC6A	24769760	G	A	-0.1	rs1438719641	3.18654e-05	Bhattacharyya et al., 2021	TRUE
18	34322340	34322431	FHOD3	34322350	A	G	0.12	rs370747972	3.18654e-05	Bhattacharyya et al., 2021	TRUE
19	14284107	14284211	ADGRL1	14284168	G	C	-0.21	rs80055970	3.18654e-05	Keller et al., 2022	TRUE
2	75929834	75929933	GCFC2	75929900	A	C	0.11	rs1224434998	3.18654e-05	Keller et al., 2022	TRUE
5	77070008	77070041	TBCA	77070044	G	C	-0.14	rs1165788938	3.18654e-05	Keller et al., 2022	TRUE
1	2124284	2124414	C1orf86	2124415	C	A	-0.59	rs1165447799	3.18634e-05	Bhattacharyya et al., 2021	FALSE
10	70667666	70667726	DDX50	70667720	T	G	-0.14	rs952913989	3.18634e-05	Keller et al., 2022	TRUE
15	40153021	40153123	GPR176	40152986	C	A	0.11	rs1236116523	3.18634e-05	Bhattacharyya et al., 2021	FALSE
17	1935194	1935237	DPH1	1935176	T	C	-0.11	rs1022140022	3.18634e-05	Bhattacharyya et al., 2021	TRUE
2	190626373	190626386	OSGEPL1	190626372	C	T	-0.43	rs1200534927	3.18634e-05	Bhattacharyya et al., 2021	FALSE
4	113558800	113558943	LARP7	113558910	T	C	0.13	rs1303326363	3.18634e-05	Bhattacharyya et al., 2021	TRUE
6	76331642	76331687	SENP6	76331650	G	T	-0.16	rs1377649205	3.18634e-05	Keller et al., 2022	TRUE
7	26246227	26246316	CBX3	26246296	G	A	-0.29	rs1167250056	3.18634e-05	Keller et al., 2022	TRUE
11	75313678	75313763	MAP6	75313726	T	C	0.16	rs1049574342	3.18613e-05	Keller et al., 2022	TRUE
13	113714907	113715026	MCF2L	113714937	C	G	0.1	rs371407134	3.18613e-05	Bhattacharyya et al., 2021	FALSE
5	53603718	53603776	ARL15	53603731	G	A	-0.21	rs1162088056	3.18613e-05	Bhattacharyya et al., 2021	FALSE
7	91875158	91875219	KRIT1	91875150	C	T	0.11	rs1377971901	3.18613e-05	Bhattacharyya et al., 2021	FALSE
1	225787910	225788060	ENAH	225787936	G	A	-0.14	rs1033800847	3.18593e-05	Bhattacharyya et al., 2021	TRUE
10	70667666	70667726	DDX50	70667690	T	G	0.36	rs1232721454	3.18593e-05	Keller et al., 2022	TRUE
13	113714907	113715026	MCF2L	113714984	C	A	-0.28	rs763471280	3.18593e-05	Bhattacharyya et al., 2021	FALSE
18	34322340	34322431	FHOD3	34322370	A	C	0.19	rs1156418231	3.18593e-05	Bhattacharyya et al., 2021	TRUE
19	12145643	12145689	ZNF433	12145683	T	C	0.14	rs1466827423	3.18593e-05	Bhattacharyya et al., 2021	FALSE
19	36891187	36891305	ZFP82	36891223	G	A	-0.18	rs1358742599	3.18593e-05	Bhattacharyya et al., 2021	TRUE
19	40327533	40327613	FBL	40327606	T	A	-0.1	.	3.18593e-05	Keller et al., 2022	TRUE
2	32112103	32112156	MEMO1	32112111	G	A	0.2	rs1443822807	3.18593e-05	Keller et al., 2022	TRUE
2	37111662	37111749	STRN	37111743	G	T	-0.15	rs540947138	3.18593e-05	Keller et al., 2022	TRUE
4	5743061	5743168	EVC	5743096	G	A	-0.11	rs935769454	3.18593e-05	Bhattacharyya et al., 2021	TRUE
1	2124284	2124414	C1orf86	2124425	A	G	-0.11	rs1351684049	3.18573e-05	Bhattacharyya et al., 2021	FALSE
10	70667666	70667726	DDX50	70667700	A	T	-0.2	rs747301819	3.18573e-05	Keller et al., 2022	TRUE
10	70667666	70667726	DDX50	70667705	A	C	0.16	rs1349383416	3.18573e-05	Keller et al., 2022	TRUE
12	39835763	39835889	KIF21A	39835889	C	T	-0.16	rs1347793194	3.18573e-05	Keller et al., 2022	TRUE
15	40153021	40153123	GPR176	40153068	G	A	-0.23	rs1020521345	3.18573e-05	Bhattacharyya et al., 2021	FALSE
17	1935193	1935237	DPH1	1935240	A	G	-0.2	rs1280063312	3.18573e-05	Keller et al., 2022	TRUE
18	34322340	34322431	FHOD3	34322323	G	T	0.28	.	3.18573e-05	Bhattacharyya et al., 2021	TRUE
19	9466333	9466397	ZNF559-ZNF177	9466319	T	A	-0.4	rs377577123	3.18573e-05	Bhattacharyya et al., 2021	FALSE
19	12145643	12145689	ZNF433	12145682	C	A	0.11	rs946112322	3.18573e-05	Bhattacharyya et al., 2021	FALSE
19	12145643	12145689	ZNF433	12145682	C	T	0.2	rs946112322	3.18573e-05	Bhattacharyya et al., 2021	FALSE
2	190626373	190626386	OSGEPL1	190626370	T	C	-0.24	rs1479145726	3.18573e-05	Bhattacharyya et al., 2021	FALSE
4	113559773	113559829	LARP7	113559790	G	A	-0.15	rs1265482303	3.18573e-05	Keller et al., 2022	TRUE
7	26246227	26246316	CBX3	26246278	C	T	-0.14	rs919612582	3.18573e-05	Keller et al., 2022	TRUE
1	2124284	2124414	C1orf86	2124391	C	T	-0.16	rs746106653	3.18552e-05	Bhattacharyya et al., 2021	FALSE
1	54413461	54413494	LRRC42	54413499	G	A	-0.41	rs1457086231	3.18552e-05	Bhattacharyya et al., 2021	FALSE
10	103608156	103608231	ARMH3	103608193	C	T	-0.11	rs1055703619	3.18552e-05	Keller et al., 2022	TRUE
12	4646546	4646680	C12orf4	4646564	C	T	-0.34	rs901876690	3.18552e-05	Bhattacharyya et al., 2021	TRUE
13	25877240	25877293	NUPL1	25877278	C	T	-0.12	rs1194005901	3.18552e-05	Bhattacharyya et al., 2021	TRUE
13	113739206	113739298	MCF2L	113739194	C	A	-0.15	rs1335363397	3.18552e-05	Bhattacharyya et al., 2021	FALSE
14	23040778	23040864	DAD1	23040878	C	A	0.14	rs1446606400	3.18552e-05	Keller et al., 2022	TRUE
14	31398407	31398517	STRN3	31398518	C	T	-0.96	rs761859112	3.18552e-05	Bhattacharyya et al., 2021	FALSE
15	68497459	68497489	CALML4	68497479	A	G	0.14	rs1014917090	3.18552e-05	Bhattacharyya et al., 2021	FALSE
16	20922505	20922586	LYRM1	20922549	C	T	-0.12	rs779217010	3.18552e-05	Bhattacharyya et al., 2021	FALSE
19	36891186	36891305	ZFP82	36891261	G	C	0.1	rs1210934983	3.18552e-05	Keller et al., 2022	TRUE
3	12644977	12645036	RAF1	12644957	G	C	-0.1	rs1463807884	3.18552e-05	Monteys et al., 2021	FALSE
4	41640949	41640984	LIMCH1	41640957	C	T	-0.3	rs745397406	3.18552e-05	Bhattacharyya et al., 2021	FALSE
8	131173031	131173039	ASAP1	131173076	G	A	0.1	rs1279748516	3.18552e-05	Monteys et al., 2021	FALSE
15	72185306	72185518	MYO9A	72185334	C	T	0.25	rs551920394	3.18532e-05	Bhattacharyya et al., 2021	FALSE
17	3551032	3551108	CTNS	3551022	T	A	-0.17	rs1424272848	3.18532e-05	Bhattacharyya et al., 2021	TRUE
17	36468549	36468624	MRPL45	36468586	T	C	0.13	rs542723175	3.18532e-05	Keller et al., 2022	TRUE
3	12644977	12645036	RAF1	12645024	T	C	-0.1	rs754338208	3.18532e-05	Monteys et al., 2021	FALSE
5	53603718	53603776	ARL15	53603706	A	C	-0.11	rs1194025788	3.18532e-05	Bhattacharyya et al., 2021	FALSE
7	64002107	64002295	ZNF680	64002256	A	G	0.11	rs1259779379	3.18532e-05	Keller et al., 2022	TRUE
11	89222009	89222161	NOX4	89222167	T	C	-0.17	rs1436711039	3.18512e-05	Bhattacharyya et al., 2021	FALSE
13	113731366	113731525	MCF2L	113731389	G	A	-0.18	rs1456091630	3.18512e-05	Bhattacharyya et al., 2021	FALSE
15	40153021	40153123	GPR176	40153067	C	G	-0.26	rs1010008521	3.18512e-05	Bhattacharyya et al., 2021	FALSE
16	15125592	15125714	PDXDC1	15125722	A	G	-0.41	rs765728858	3.18512e-05	Bhattacharyya et al., 2021	TRUE
19	40327533	40327613	FBL	40327590	C	A	0.14	rs745610402	3.18512e-05	Keller et al., 2022	TRUE
2	32112103	32112156	MEMO1	32112112	G	T	0.19	rs535415681	3.18512e-05	Keller et al., 2022	TRUE
2	75929817	75929933	GCFC2	75929832	C	G	0.16	rs1467564225	3.18512e-05	Monteys et al., 2021	TRUE
4	85729487	85729570	WDFY3	85729586	C	T	-0.18	rs1229880732	3.18512e-05	Bhattacharyya et al., 2021	FALSE
6	97649237	97649342	MMS22L	97649344	T	G	-0.13	rs1425683366	3.18512e-05	Keller et al., 2022	TRUE
7	64002107	64002295	ZNF680	64002261	C	T	-0.17	rs906803102	3.18512e-05	Keller et al., 2022	TRUE
1	2124284	2124414	C1orf86	2124399	C	T	-0.1	rs770133643	3.18492e-05	Bhattacharyya et al., 2021	FALSE
1	28844486	28844820	RCC1	28844465	G	A	0.13	rs1307611312	3.18492e-05	Bhattacharyya et al., 2021	FALSE
11	75313678	75313763	MAP6	75313765	T	A	-0.19	rs1434323816	3.18492e-05	Keller et al., 2022	TRUE
11	75313678	75313763	MAP6	75313765	T	G	-0.19	rs1434323816	3.18492e-05	Keller et al., 2022	TRUE
15	40153021	40153123	GPR176	40153020	C	T	-0.71	rs1168101030	3.18492e-05	Bhattacharyya et al., 2021	FALSE
15	40153021	40153123	GPR176	40153042	C	T	-0.61	rs1411873870	3.18492e-05	Bhattacharyya et al., 2021	FALSE
19	9544866	9544911	ZNF266	9544888	A	G	0.12	rs144735890	3.18492e-05	Bhattacharyya et al., 2021	FALSE
19	40327533	40327613	FBL	40327586	G	A	-0.14	rs1002403138	3.18492e-05	Keller et al., 2022	TRUE
20	21326471	21326525	XRN2	21326525	A	G	0.62	rs1380547973	3.18492e-05	Keller et al., 2022	TRUE
3	12644977	12645036	RAF1	12645012	T	C	0.15	rs539836857	3.18492e-05	Monteys et al., 2021	FALSE
6	43483926	43483928	YIPF3	43483902	A	G	0.11	rs755568961	3.18492e-05	Bhattacharyya et al., 2021	FALSE
7	136686610	136686804	CHRM2	136686625	G	A	-0.14	rs1372047164	3.18492e-05	Bhattacharyya et al., 2021	TRUE
12	112374496	112374634	TMEM116	112374544	A	G	0.13	rs749291351	3.18471e-05	Bhattacharyya et al., 2021	FALSE
13	44127603	44127709	ENOX1	44127680	T	C	0.1	rs1361786462	3.18471e-05	Bhattacharyya et al., 2021	TRUE
17	1935194	1935237	DPH1	1935198	C	G	-0.11	rs967848271	3.18471e-05	Bhattacharyya et al., 2021	TRUE
17	1935193	1935237	DPH1	1935235	C	G	-0.17	rs1218992135	3.18471e-05	Keller et al., 2022	TRUE
17	40963310	40963348	BECN1	40963323	T	C	0.15	rs528718045	3.18471e-05	Bhattacharyya et al., 2021	TRUE
17	73887894	73887957	TRIM65	73887938	G	A	-0.18	rs141141766	3.18471e-05	Bhattacharyya et al., 2021	FALSE
19	40327533	40327613	FBL	40327594	C	T	0.22	.	3.18471e-05	Keller et al., 2022	TRUE
19	52510546	52510583	ZNF615	52510563	C	T	-0.11	rs1373157989	3.18471e-05	Bhattacharyya et al., 2021	FALSE
3	108139935	108140061	MYH15	108140032	A	T	-0.17	rs912925356	3.18471e-05	Bhattacharyya et al., 2021	FALSE
4	113558800	113558943	LARP7	113558845	G	A	0.14	rs1379808710	3.18471e-05	Bhattacharyya et al., 2021	TRUE
4	119877718	119877721	SYNPO2	119877767	G	A	-0.12	rs548415695	3.18471e-05	Bhattacharyya et al., 2021	FALSE
4	147177978	147178088	SLC10A7	147178062	C	T	-0.24	rs1430615712	3.18471e-05	Bhattacharyya et al., 2021	FALSE
7	64002107	64002295	ZNF680	64002268	C	T	0.3	rs1243217999	3.18471e-05	Keller et al., 2022	TRUE
7	136686610	136686804	CHRM2	136686598	C	A	-0.12	rs1429880403	3.18471e-05	Bhattacharyya et al., 2021	TRUE
8	131173031	131173039	ASAP1	131173030	C	T	-0.74	rs1350342399	3.18471e-05	Monteys et al., 2021	FALSE
11	76259971	76260061	EMSY	76260036	G	A	-0.11	rs996793912	3.18451e-05	Keller et al., 2022	TRUE
12	4646545	4646680	C12orf4	4646653	G	T	-0.11	rs1387202576	3.18451e-05	Keller et al., 2022	TRUE
13	44127603	44127709	ENOX1	44127646	C	T	0.1	rs1305057198	3.18451e-05	Bhattacharyya et al., 2021	TRUE
13	44184019	44184055	ENOX1	44184061	G	A	0.59	rs1011325208	3.18451e-05	Bhattacharyya et al., 2021	TRUE
17	70943870	70943890	SLC39A11	70943865	C	A	-0.18	rs371956364	3.18451e-05	Bhattacharyya et al., 2021	FALSE
19	52510546	52510583	ZNF615	52510612	T	C	-0.13	rs979552205	3.18451e-05	Bhattacharyya et al., 2021	FALSE
2	37111662	37111749	STRN	37111783	T	A	-0.12	rs963070964	3.18451e-05	Keller et al., 2022	TRUE
3	108139935	108140061	MYH15	108140055	C	T	-0.1	rs1376714406	3.18451e-05	Bhattacharyya et al., 2021	FALSE
4	85729487	85729570	WDFY3	85729546	G	A	-0.1	rs1178582526	3.18451e-05	Bhattacharyya et al., 2021	FALSE
4	113558800	113558943	LARP7	113558939	A	T	-0.19	rs1238090053	3.18451e-05	Bhattacharyya et al., 2021	TRUE
4	113559774	113559829	LARP7	113559764	T	G	-0.35	rs1240600933	3.18451e-05	Bhattacharyya et al., 2021	TRUE
4	147177978	147178088	SLC10A7	147178071	C	A	0.1	rs1294653154	3.18451e-05	Bhattacharyya et al., 2021	FALSE
4	156617958	156618001	GUCY1A3	156618001	G	A	0.21	rs1236692187	3.18451e-05	Bhattacharyya et al., 2021	FALSE
5	122233836	122233931	SNX24	122233907	T	C	0.11	rs796575130	3.18451e-05	Keller et al., 2022	TRUE
5	175246438	175246493	CPLX2	175246491	C	T	-0.13	rs981462213	3.18451e-05	Keller et al., 2022	TRUE
6	76331643	76331687	SENP6	76331621	T	C	-0.1	rs1350074773	3.18451e-05	Bhattacharyya et al., 2021	TRUE
6	101084803	101084860	ASCC3	101084828	G	A	-0.16	rs954268238	3.18451e-05	Keller et al., 2022	TRUE
7	30540152	30540297	GGCT	30540143	G	T	0.1	rs937700528	3.18451e-05	Bhattacharyya et al., 2021	FALSE
9	116797471	116797515	ZNF618	116797459	T	A	-0.39	rs1429825266	3.18451e-05	Bhattacharyya et al., 2021	FALSE
9	116797471	116797515	ZNF618	116797482	C	G	0.11	rs905989579	3.18451e-05	Bhattacharyya et al., 2021	FALSE
12	4646545	4646680	C12orf4	4646696	A	T	-0.25	rs897474470	3.18431e-05	Keller et al., 2022	TRUE
13	44184019	44184055	ENOX1	44184054	A	G	-0.13	rs201797108	3.18431e-05	Bhattacharyya et al., 2021	TRUE
19	40327533	40327613	FBL	40327612	G	A	0.14	.	3.18431e-05	Keller et al., 2022	TRUE
19	52510546	52510583	ZNF615	52510571	T	C	0.17	rs772528325	3.18431e-05	Bhattacharyya et al., 2021	FALSE
6	90541983	90542039	CASP8AP2	90541978	C	T	0.11	rs1378936879	3.18431e-05	Bhattacharyya et al., 2021	FALSE
1	54413535	54413654	LRRC42	54413640	T	C	0.29	rs1321137475	3.1841e-05	Bhattacharyya et al., 2021	FALSE
13	44184019	44184055	ENOX1	44184077	T	C	-0.11	rs1296146461	3.1841e-05	Bhattacharyya et al., 2021	TRUE
15	44253623	44253780	FRMD5	44253750	T	G	0.34	rs1204410464	3.1841e-05	Bhattacharyya et al., 2021	TRUE
19	40327533	40327613	FBL	40327575	G	A	-0.18	.	3.1841e-05	Keller et al., 2022	TRUE
4	5743060	5743168	EVC	5743149	T	C	0.26	rs1400997309	3.1841e-05	Keller et al., 2022	TRUE
4	5743060	5743168	EVC	5743155	G	A	0.23	rs560131356	3.1841e-05	Keller et al., 2022	TRUE
4	85729487	85729570	WDFY3	85729522	G	A	0.11	rs778272587	3.1841e-05	Bhattacharyya et al., 2021	FALSE
4	85729487	85729570	WDFY3	85729523	G	A	0.16	rs749459862	3.1841e-05	Bhattacharyya et al., 2021	FALSE
4	156617958	156618001	GUCY1A3	156617936	G	T	-0.1	rs1424356674	3.1841e-05	Bhattacharyya et al., 2021	FALSE
8	80915234	80915355	MRPS28	80915305	C	T	-0.14	rs1437355468	3.1841e-05	Bhattacharyya et al., 2021	FALSE
8	120757121	120757276	TAF2	120757257	T	C	-0.17	rs1435409164	3.1841e-05	Bhattacharyya et al., 2021	FALSE
8	131173031	131173039	ASAP1	131173086	T	C	-0.29	rs1483396854	3.1841e-05	Monteys et al., 2021	FALSE
9	116797471	116797515	ZNF618	116797509	C	T	-0.23	rs1001560760	3.1841e-05	Bhattacharyya et al., 2021	FALSE
15	40153021	40153123	GPR176	40153073	G	T	-0.11	rs182347814	3.1839e-05	Bhattacharyya et al., 2021	FALSE
19	9544866	9544911	ZNF266	9544867	A	G	0.13	rs1029470195	3.1839e-05	Bhattacharyya et al., 2021	FALSE
19	53644521	53645809	ZNF347	53645779	A	T	-0.12	rs1388615770	3.1839e-05	Bhattacharyya et al., 2021	FALSE
2	7114062	7114154	RNF144A	7114141	T	C	0.13	rs185969769	3.1839e-05	Keller et al., 2022	TRUE
20	34142143	34142157	ERGIC3	34142118	C	G	-0.13	rs1197552128	3.1839e-05	Bhattacharyya et al., 2021	FALSE
4	5743060	5743168	EVC	5743175	A	C	-0.13	rs888700427	3.1839e-05	Keller et al., 2022	TRUE
7	150728328	150728378	ABCB8	150728317	C	G	-0.11	rs370959772	3.1839e-05	Bhattacharyya et al., 2021	FALSE
8	80915234	80915355	MRPS28	80915321	C	T	-0.11	rs761615776	3.1839e-05	Bhattacharyya et al., 2021	FALSE
9	116797471	116797515	ZNF618	116797503	C	T	-0.14	rs1170464079	3.1839e-05	Bhattacharyya et al., 2021	FALSE
9	116797471	116797515	ZNF618	116797504	C	G	0.26	rs1423800790	3.1839e-05	Bhattacharyya et al., 2021	FALSE
16	15103356	15103418	PDXDC1	15103422	A	G	-0.53	rs1276957204	3.1837e-05	Bhattacharyya et al., 2021	TRUE
6	76331643	76331687	SENP6	76331614	A	G	-0.23	rs538841986	3.1837e-05	Bhattacharyya et al., 2021	TRUE
7	150728328	150728378	ABCB8	150728334	A	G	0.19	rs758802891	3.1837e-05	Bhattacharyya et al., 2021	FALSE
8	66693079	66693182	PDE7A	66693171	C	T	-0.16	rs1267083129	3.1837e-05	Bhattacharyya et al., 2021	TRUE
10	31263523	31263581	ZNF438	31263593	A	G	-0.13	rs1173509042	3.1835e-05	Bhattacharyya et al., 2021	FALSE
16	15103356	15103418	PDXDC1	15103466	T	C	0.1	rs1444920519	3.1835e-05	Bhattacharyya et al., 2021	TRUE
21	32640726	32641011	TIAM1	32640989	A	G	0.11	rs1015774685	3.1835e-05	Keller et al., 2022	TRUE
4	5743061	5743168	EVC	5743101	A	G	0.11	rs1200745550	3.1835e-05	Bhattacharyya et al., 2021	TRUE
4	113558800	113558943	LARP7	113558789	T	A	-0.23	rs998939954	3.1835e-05	Bhattacharyya et al., 2021	TRUE
7	141441110	141441259	SSBP1	141441218	G	A	0.1	rs1015192429	3.1835e-05	Monteys et al., 2021	TRUE
17	3551032	3551108	CTNS	3551061	G	A	-0.11	rs1003074882	3.18329e-05	Bhattacharyya et al., 2021	TRUE
7	150728328	150728378	ABCB8	150728307	A	G	-0.21	rs536474261	3.18329e-05	Bhattacharyya et al., 2021	FALSE
4	5743060	5743168	EVC	5743180	A	G	-0.11	rs529453470	3.18309e-05	Keller et al., 2022	TRUE
